# Strain identity effects contribute more to *Pseudomonas* community functioning than strain interactions

**DOI:** 10.1101/2024.06.07.597923

**Authors:** Jos Kramer, Simon Maréchal, Alexandre R.T. Figueiredo, Rolf Kümmerli

## Abstract

Microbial communities can shape key ecological services, but the determinants of their functioning often remain little understood. While traditional research predominantly focuses on effects related to species identity (community composition and species richness), recent work increasingly explores the impact of species interactions on community functioning. Here, we conducted experiments with replicated small communities of fluorescent *Pseudomonas* bacteria to quantify the relative importance of strain identity versus interaction effects on two important functions, community productivity and siderophore production. By combining supernatant and competition assays with an established linear model method, we show that both factors have significant effects on functioning, but identity effects generally outweigh strain interaction effects. These results hold irrespective of whether strains interactions are inferred statistically or approximated experimentally. Our results have implications for microbiome engineering, as the success of approaches aiming to induce beneficial (probiotic) strain interactions will be sensitive to strain identity effects in many communities.
