## Supplemental Table S1 for "Strain identity effects contribute more to *Pseudomonas* community functioning than strain interactions"

### Sheet: TableS1_DistanceMatrices
	Table S1 | Pairwise phylogenetic distance between natural Pseudomonas isolates.
	Pairwise phylogenetic distance between Pseudomonas strains isolated from (A) soil and (B) pond samples.
	Values above 0.96 are highlighted in red and identify closely related (conspecific) isolates.
	Grey background coloration shows isolates belonging to the same community
			communtiy s3a				community s3b				community s3c				community s3d				community s3e				community s3f				community s3g				community s3h
(A)			s3a10	s3a17	s3a18	s3a20	s3b18	s3b19	s3b20	s3b8	s3c12	s3c3	s3c6	s3c8	s3d1	s3d10	s3d11	s3d12	s3e11	s3e12	s3e16	s3e2	s3f10	s3f19	s3f7	s3f9	s3g13	s3g14	s3g3	s3g4	s3h12	s3h15	s3h17	s3h9
	community s3a	s3a10	1
		s3a17	0.888889	1
		s3a18	0.883914	0.905473	1
		s3a20	0.807882	0.819376	0.809524	1
	community s3b	s3b18	0.69967	0.709571	0.707921	0.669967	1
		s3b19	0.883914	0.905473	1	0.809524	0.707921	1
		s3b20	0.893864	0.908789	0.910448	0.82266	0.709571	0.910448	1
		s3b8	0.742574	0.740924	0.755776	0.724422	0.773927	0.755776	0.739274	1
	community s3a	s3c12	0.69967	0.709571	0.707921	0.669967	1	0.707921	0.709571	0.773927	1
		s3c3	0.817734	0.81445	0.821018	0.843234	0.693069	0.821018	0.80624	0.729373	0.693069	1
		s3c6	0.893864	0.908789	0.910448	0.82266	0.709571	0.910448	1	0.739274	0.709571	0.80624	1
		s3c8	0.880597	0.902156	0.996683	0.809524	0.70462	0.996683	0.907131	0.752475	0.70462	0.817734	0.907131	1
	community s3d	s3d1	0.895522	0.903814	0.902156	0.821018	0.714521	0.902156	0.953566	0.752475	0.714521	0.81445	0.953566	0.898839	1
		s3d10	0.93864	0.893864	0.885572	0.808581	0.706468	0.885572	0.882255	0.752902	0.706468	0.821782	0.882255	0.882255	0.893864	1
		s3d11	0.739274	0.742574	0.754125	0.721122	0.775578	0.754125	0.737624	0.995025	0.775578	0.726073	0.737624	0.750825	0.749175	0.749585	1
		s3d12	0.932007	0.878939	0.87728	0.806931	0.709784	0.87728	0.878939	0.752902	0.709784	0.820132	0.878939	0.873964	0.883914	0.97	0.749585	1
	community s3e	s3e11	0.895522	0.908789	0.908789	0.82266	0.717822	0.908789	0.946932	0.755776	0.717822	0.824302	0.946932	0.905473	0.971808	0.902156	0.752475	0.895522	1
		s3e12	0.851485	0.864686	0.886139	0.829228	0.709571	0.886139	0.871287	0.732348	0.709571	0.812808	0.871287	0.886139	0.867987	0.853135	0.729064	0.851485	0.876238	1
		s3e16	0.880597	0.893864	0.905473	0.809524	0.69802	0.905473	0.965174	0.739274	0.69802	0.799672	0.965174	0.902156	0.941957	0.873964	0.737624	0.873964	0.93864	0.861386	1
		s3e2	0.895522	0.905473	0.91874	0.816092	0.711221	0.91874	0.927032	0.735974	0.711221	0.819376	0.927032	0.915423	0.925373	0.893864	0.734323	0.890547	0.932007	0.879538	0.913765	1
	community s3f	s3f10	0.935323	0.878939	0.880597	0.808581	0.711443	0.880597	0.878939	0.754561	0.711443	0.821782	0.878939	0.87728	0.883914	0.97	0.751244	0.996667	0.895522	0.854785	0.873964	0.887231	1
		s3f19	0.69967	0.709571	0.707921	0.669967	1	0.707921	0.709571	0.773927	1	0.693069	0.709571	0.70462	0.714521	0.706468	0.775578	0.709784	0.717822	0.709571	0.69802	0.711221	0.711443	1
		s3f7	0.903814	0.902156	0.900498	0.80624	0.712871	0.900498	0.905473	0.752475	0.712871	0.811166	0.905473	0.897181	0.905473	0.908789	0.754125	0.902156	0.91874	0.854785	0.895522	0.925373	0.902156	0.712871	1
		s3f9	0.886139	0.909241	0.924092	0.825944	0.711221	0.924092	0.935644	0.745484	0.711221	0.819376	0.935644	0.920792	0.932343	0.891089	0.743842	0.887789	0.952145	0.891089	0.924092	0.919142	0.891089	0.711221	0.905941	1
	community s3g	s3g13	0.802956	0.801314	0.802956	0.965347	0.666667	0.802956	0.81445	0.721122	0.666667	0.830033	0.81445	0.802956	0.811166	0.80198	0.721122	0.79868	0.809524	0.81445	0.802956	0.802956	0.80033	0.666667	0.793103	0.812808	1
		s3g14	0.883914	0.905473	1	0.809524	0.707921	1	0.910448	0.755776	0.707921	0.821018	0.910448	0.996683	0.902156	0.885572	0.754125	0.87728	0.908789	0.886139	0.905473	0.91874	0.880597	0.707921	0.900498	0.924092	0.802956	1
		s3g3	0.940299	0.892206	0.883914	0.806931	0.708126	0.883914	0.880597	0.751244	0.708126	0.820132	0.880597	0.880597	0.892206	0.998333	0.747927	0.968333	0.900498	0.851485	0.872305	0.892206	0.968333	0.708126	0.907131	0.889439	0.80033	0.883914	1
		s3g4	0.793103	0.799672	0.807882	0.919142	0.653465	0.807882	0.79803	0.716172	0.653465	0.839934	0.79803	0.807882	0.794745	0.79538	0.712871	0.788779	0.796388	0.799672	0.789819	0.799672	0.790429	0.653465	0.802956	0.802956	0.914191	0.807882	0.793729	1
	community s3h	s3h12	0.892206	0.898839	0.900498	0.821018	0.711221	0.900498	0.946932	0.757426	0.711221	0.816092	0.946932	0.897181	0.971808	0.892206	0.754125	0.885572	0.965174	0.867987	0.93864	0.920398	0.885572	0.711221	0.907131	0.929043	0.811166	0.900498	0.890547	0.794745	1
		s3h15	0.893864	0.905473	0.91874	0.816092	0.709571	0.91874	0.927032	0.734323	0.709571	0.817734	0.927032	0.915423	0.923715	0.892206	0.732673	0.888889	0.930348	0.879538	0.913765	0.998342	0.885572	0.709571	0.925373	0.917492	0.804598	0.91874	0.890547	0.799672	0.91874	1
		s3h17	0.890547	0.917081	0.941957	0.819376	0.709571	0.941957	0.946932	0.744224	0.709571	0.80624	0.946932	0.93864	0.946932	0.892206	0.742574	0.883914	0.93864	0.876238	0.941957	0.922056	0.887231	0.709571	0.893864	0.947195	0.811166	0.941957	0.890547	0.79803	0.930348	0.922056	1
		s3h9	0.93864	0.893864	0.887231	0.808581	0.708126	0.887231	0.882255	0.752902	0.708126	0.823432	0.882255	0.883914	0.893864	0.998333	0.749585	0.97	0.902156	0.854785	0.873964	0.895522	0.97	0.708126	0.908789	0.891089	0.80198	0.887231	0.996667	0.79538	0.892206	0.893864	0.893864	1
			communtiy 3A				community 3B				community 3C				community 3D				community 3E				community 3F				community 3G				community 3H
(B)			3A18	3A2	3A5	3A7	3B15	3B17	3B3	3B5	3C1	3C12	3C14	3C5	3D1	3D17	3D6	3D7	3E11	3E13	3E19	3E20	3F1	3F3	3F6	3F9	3G10	3G11	3G14	3G8	3H10	3H15	3H3	3H9
	community 3A	3A18	1
		3A2	0.817734	1
		3A5	0.825083	0.802956	1
		3A7	0.804598	0.910448	0.794745	1
	community 3B	3B15	0.79538	0.779436	0.767327	0.779436	1
		3B17	0.811166	0.872937	0.80624	0.876238	0.773927	1
		3B3	0.804598	0.861386	0.804598	0.871287	0.772277	0.947195	1
		3B5	0.81445	0.933665	0.807882	0.910448	0.774461	0.876238	0.864686	1
	community 3C	3C1	0.785479	0.811881	0.810231	0.792079	0.777778	0.812808	0.799672	0.80363	1
		3C12	0.799672	0.903814	0.796388	0.885572	0.787728	0.853135	0.849835	0.882255	0.79868	1
		3C14	0.801314	0.864686	0.799672	0.854785	0.764026	0.90264	0.876238	0.874587	0.81445	0.833333	1
		3C5	0.917492	0.811166	0.826733	0.793103	0.783828	0.819376	0.807882	0.817734	0.793729	0.794745	0.794745	1
	community 3D	3D1	0.839934	0.804598	0.828383	0.783251	0.782178	0.809524	0.79803	0.799672	0.826733	0.802956	0.793103	0.834983	1
		3D17	0.790429	0.818482	0.811881	0.79868	0.779436	0.819376	0.804598	0.810231	0.991667	0.805281	0.819376	0.79703	0.828383	1
		3D6	0.79803	0.861386	0.809524	0.866337	0.783828	0.919142	0.907591	0.858086	0.804598	0.853135	0.856436	0.804598	0.799672	0.807882	1
		3D7	0.819376	0.936982	0.807882	0.91874	0.784411	0.872937	0.874587	0.913765	0.805281	0.907131	0.867987	0.81445	0.802956	0.811881	0.871287	1
	community 3E	3E11	0.817734	0.923715	0.804598	0.920398	0.78607	0.856436	0.856436	0.902156	0.79868	0.910448	0.844884	0.816092	0.796388	0.80363	0.851485	0.923715	1
		3E13	0.754125	0.753695	0.757426	0.761905	0.735974	0.760263	0.747126	0.758621	0.764026	0.752053	0.752053	0.742574	0.740924	0.762376	0.755337	0.755337	0.743842	1
		3E19	0.812808	0.905473	0.81445	0.895522	0.782753	0.859736	0.849835	0.890547	0.79538	0.920398	0.834983	0.81445	0.794745	0.80033	0.844884	0.905473	0.912106	0.758621	1
		3E20	0.804598	0.882838	0.80624	0.864686	0.772277	0.867987	0.854785	0.874587	0.789819	0.848185	0.864686	0.811166	0.794745	0.796388	0.858086	0.872937	0.863036	0.737274	0.849835	1
	community 3F	3F1	0.69802	0.699507	0.69637	0.722496	0.711221	0.714286	0.71757	0.707718	0.70132	0.720854	0.692939	0.684818	0.706271	0.70297	0.704433	0.711002	0.737274	0.764026	0.72578	0.714286	1
		3F3	0.691419	0.701149	0.684818	0.706076	0.69967	0.71757	0.697865	0.706076	0.712871	0.696223	0.70936	0.69802	0.689769	0.711221	0.720854	0.704433	0.704433	0.762376	0.694581	0.707718	0.80033	1
		3F6	0.79803	0.902156	0.789819	0.885572	0.787728	0.854785	0.851485	0.87728	0.79538	0.986733	0.831683	0.79803	0.796388	0.80198	0.854785	0.912106	0.908789	0.752053	0.922056	0.848185	0.71757	0.696223	1
		3F9	0.829228	0.919142	0.801314	0.89604	0.775578	0.892739	0.871287	0.935644	0.811166	0.891089	0.891089	0.817734	0.811166	0.817734	0.877888	0.915842	0.90429	0.765189	0.889439	0.89769	0.715928	0.711002	0.889439	1
	community 3G	3G10	0.82266	0.900498	0.811166	0.897181	0.777778	0.881188	0.877888	0.910448	0.821782	0.878939	0.872937	0.82266	0.811166	0.828383	0.872937	0.900498	0.902156	0.758621	0.890547	0.882838	0.729064	0.724138	0.882255	0.924092	1
		3G11	0.828383	0.804598	0.929043	0.789819	0.773927	0.807882	0.807882	0.807882	0.830033	0.799672	0.809524	0.846535	0.836634	0.831683	0.809524	0.812808	0.80624	0.752475	0.80624	0.801314	0.69802	0.688119	0.796388	0.816092	0.80624	1
		3G14	0.807882	0.907591	0.802956	0.894389	0.765677	0.891089	0.877888	0.90429	0.802956	0.882838	0.884488	0.801314	0.799672	0.809524	0.871287	0.914191	0.894389	0.748768	0.879538	0.892739	0.707718	0.696223	0.881188	0.938944	0.894389	0.794745	1
		3G8	0.794745	0.869637	0.804598	0.859736	0.767327	0.90264	0.887789	0.877888	0.816092	0.839934	0.968647	0.796388	0.791461	0.817734	0.867987	0.871287	0.849835	0.747126	0.839934	0.864686	0.691297	0.704433	0.838284	0.889439	0.876238	0.80624	0.882838	1
	community 3H	3H10	0.817734	0.932007	0.802956	0.902156	0.774461	0.874587	0.858086	0.953566	0.805281	0.888889	0.866337	0.812808	0.807882	0.811881	0.864686	0.912106	0.900498	0.765189	0.882255	0.876238	0.719212	0.715928	0.883914	0.932343	0.902156	0.807882	0.90099	0.869637	1
		3H15	0.754125	0.753695	0.757426	0.761905	0.735974	0.760263	0.747126	0.758621	0.764026	0.752053	0.752053	0.742574	0.740924	0.762376	0.755337	0.755337	0.743842	1	0.758621	0.737274	0.764026	0.762376	0.752053	0.765189	0.758621	0.752475	0.748768	0.747126	0.765189	1
		3H3	0.811166	0.900498	0.80624	0.883914	0.771144	0.861386	0.863036	0.917081	0.805281	0.885572	0.856436	0.802956	0.80624	0.811881	0.864686	0.903814	0.880597	0.758621	0.880597	0.867987	0.720854	0.712644	0.885572	0.920792	0.925373	0.811166	0.891089	0.854785	0.91874	0.758621	1
		3H9	0.794745	0.867987	0.809524	0.866337	0.772277	0.942244	0.929043	0.864686	0.79803	0.839934	0.881188	0.811166	0.791461	0.804598	0.90099	0.867987	0.858086	0.755337	0.848185	0.866337	0.706076	0.696223	0.839934	0.884488	0.879538	0.804598	0.872937	0.889439	0.864686	0.755337	0.853135	1
