## Supplemental Table S2 for "Strain identity effects contribute more to *Pseudomonas* community functioning than strain interactions"

### Sheet: Table S1
	Table S2 | Nature of supernatant effects.
	Results of t-test examining whether supernatant effects between specific donor-receiver pairs deviated from neutrality.
	Significant p-values are given in bold print.
	Note that we did not adjust p-values for multiple testing to limit the likelihood of Type II errors (false negatives).
	habitat	community	condition	receiver type	receiver ID	donor type	donor ID	estimate	t3	p
	pond	3A	iron-limited	PVDPRO	3A.7	PVDPRO	3A.7	0.1291	20.0189	< 0.001
	pond	3A	iron-limited	PVDPRO	3A.7	NON	3A.5	0.1307	10.4472	0.00187207
	pond	3A	iron-limited	PVDPRO	3A.7	NONPRO	3A.2	0.07	17.1696	< 0.001
	pond	3A	iron-limited	PVDPRO	3A.7	PVD	3A.18	0.0615	8.97181	0.00292241
	pond	3A	iron-limited	NON	3A.5	PVDPRO	3A.7	-0.0416	-6.38077	0.00779334
	pond	3A	iron-limited	NON	3A.5	NON	3A.5	0.114525	22.2814	< 0.001
	pond	3A	iron-limited	NON	3A.5	NONPRO	3A.2	0.021975	2.97098	0.0590217
	pond	3A	iron-limited	NON	3A.5	PVD	3A.18	0.042425	34.2729	< 0.001
	pond	3A	iron-limited	NONPRO	3A.2	PVDPRO	3A.7	0.0883	20.6056	< 0.001
	pond	3A	iron-limited	NONPRO	3A.2	NON	3A.5	0.072725	6.98685	0.00601855
	pond	3A	iron-limited	NONPRO	3A.2	NONPRO	3A.2	0.071525	7.50856	0.00489487
	pond	3A	iron-limited	NONPRO	3A.2	PVD	3A.18	-0.00455001	-1.64461	0.198598
	pond	3A	iron-limited	PVD	3A.18	PVDPRO	3A.7	0.0112	4.83465	0.0168743
	pond	3A	iron-limited	PVD	3A.18	NON	3A.5	0.00437501	0.641349	0.566931
	pond	3A	iron-limited	PVD	3A.18	NONPRO	3A.2	0.0442	12.3535	0.00114275
	pond	3A	iron-limited	PVD	3A.18	PVD	3A.18	0.05975	8.13227	0.00388764
	pond	3A	iron-rich	PVDPRO	3A.7	PVDPRO	3A.7	-0.00395003	-0.359014	0.743366
	pond	3A	iron-rich	PVDPRO	3A.7	NON	3A.5	0.0376	3.82896	0.0313824
	pond	3A	iron-rich	PVDPRO	3A.7	NONPRO	3A.2	-0.00870001	-0.939285	0.416877
	pond	3A	iron-rich	PVDPRO	3A.7	PVD	3A.18	0.0461	5.10753	0.0145188
	pond	3A	iron-rich	NON	3A.5	PVDPRO	3A.7	-0.035475	-3.56081	0.0377984
	pond	3A	iron-rich	NON	3A.5	NON	3A.5	-0.063625	-4.56763	0.0196839
	pond	3A	iron-rich	NON	3A.5	NONPRO	3A.2	0.00845	0.530318	0.632637
	pond	3A	iron-rich	NON	3A.5	PVD	3A.18	-0.225025	-38.0694	< 0.001
	pond	3A	iron-rich	NONPRO	3A.2	PVDPRO	3A.7	-0.00537498	-0.292487	0.788977
	pond	3A	iron-rich	NONPRO	3A.2	NON	3A.5	-0.07075	-6.2726	0.00818001
	pond	3A	iron-rich	NONPRO	3A.2	NONPRO	3A.2	-0.0303	-2.03987	0.134064
	pond	3A	iron-rich	NONPRO	3A.2	PVD	3A.18	-0.2646	-27.1794	< 0.001
	pond	3A	iron-rich	PVD	3A.18	PVDPRO	3A.7	0.00162496	0.121564	0.91093
	pond	3A	iron-rich	PVD	3A.18	NON	3A.5	0.00122496	0.0573462	0.957875
	pond	3A	iron-rich	PVD	3A.18	NONPRO	3A.2	-0.04785	-3.08463	0.0539397
	pond	3A	iron-rich	PVD	3A.18	PVD	3A.18	-0.017725	-1.8997	0.153677
	pond	3B	iron-limited	PVDPRO	3B.19	PVDPRO	3B.19	0.25305	26.1753	< 0.001
	pond	3B	iron-limited	PVDPRO	3B.19	NON	3B.5	0.057925	9.09897	0.00280495
	pond	3B	iron-limited	PVDPRO	3B.19	NONPRO	3B.17	0.126825	19.5049	< 0.001
	pond	3B	iron-limited	PVDPRO	3B.19	PVD	3B.15	0.19505	37.9131	< 0.001
	pond	3B	iron-limited	NON	3B.5	PVDPRO	3B.19	-0.01885	-8.21834	0.00377087
	pond	3B	iron-limited	NON	3B.5	NON	3B.5	0.012225	1.69185	0.189252
	pond	3B	iron-limited	NON	3B.5	NONPRO	3B.17	0.090125	7.82369	0.00434776
	pond	3B	iron-limited	NON	3B.5	PVD	3B.15	-0.00585	-0.979077	0.399745
	pond	3B	iron-limited	NONPRO	3B.17	PVDPRO	3B.19	-0.019925	-2.58012	0.0817714
	pond	3B	iron-limited	NONPRO	3B.17	NON	3B.5	0.019875	2.24474	0.110475
	pond	3B	iron-limited	NONPRO	3B.17	NONPRO	3B.17	0.108225	40.077	< 0.001
	pond	3B	iron-limited	NONPRO	3B.17	PVD	3B.15	0.090925	40.3125	< 0.001
	pond	3B	iron-limited	PVD	3B.15	PVDPRO	3B.19	0.011275	4.42277	0.0214646
	pond	3B	iron-limited	PVD	3B.15	NON	3B.5	-0.00205	-0.199081	0.854928
	pond	3B	iron-limited	PVD	3B.15	NONPRO	3B.17	0.06245	8.81232	0.0030791
	pond	3B	iron-limited	PVD	3B.15	PVD	3B.15	0.066075	11.8358	0.00129665
	pond	3B	iron-rich	PVDPRO	3B.19	PVDPRO	3B.19	-0.0128	-1.17647	0.32426
	pond	3B	iron-rich	PVDPRO	3B.19	NON	3B.5	0.00519997	2.55155	0.0838291
	pond	3B	iron-rich	PVDPRO	3B.19	NONPRO	3B.17	-0.033775	-5.98119	0.009355
	pond	3B	iron-rich	PVDPRO	3B.19	PVD	3B.15	-0.011525	-1.08665	0.356701
	pond	3B	iron-rich	NON	3B.5	PVDPRO	3B.19	-0.036975	-8.91443	0.00297754
	pond	3B	iron-rich	NON	3B.5	NON	3B.5	-0.037225	-3.4528	0.0408535
	pond	3B	iron-rich	NON	3B.5	NONPRO	3B.17	-0.0394	-3.15643	0.0510114
	pond	3B	iron-rich	NON	3B.5	PVD	3B.15	-0.025525	-9.9064	0.00218785
	pond	3B	iron-rich	NONPRO	3B.17	PVDPRO	3B.19	-0.059575	-4.37008	0.0221638
	pond	3B	iron-rich	NONPRO	3B.17	NON	3B.5	-0.012275	-1.55668	0.217411
	pond	3B	iron-rich	NONPRO	3B.17	NONPRO	3B.17	-0.043525	-12.3541	0.00114257
	pond	3B	iron-rich	NONPRO	3B.17	PVD	3B.15	-0.034225	-11.2214	0.00151722
	pond	3B	iron-rich	PVD	3B.15	PVDPRO	3B.19	-0.024	-1.59129	0.209779
	pond	3B	iron-rich	PVD	3B.15	NON	3B.5	-0.00632502	-0.487927	0.659038
	pond	3B	iron-rich	PVD	3B.15	NONPRO	3B.17	-0.00225002	-0.182772	0.866631
	pond	3B	iron-rich	PVD	3B.15	PVD	3B.15	-0.00342502	-0.843207	0.461034
	pond	3C	iron-limited	PVDPRO	3C.14	PVDPRO	3C.14	0.1583	14.445	< 0.001
	pond	3C	iron-limited	PVDPRO	3C.14	NON	3C.1	0.04145	5.41091	0.0123789
	pond	3C	iron-limited	PVDPRO	3C.14	NONPRO	3C.12	0.20175	34.3312	< 0.001
	pond	3C	iron-limited	PVDPRO	3C.14	PVD	3C.5	0.084625	7.36913	0.005166
	pond	3C	iron-limited	NON	3C.1	PVDPRO	3C.14	-0.02155	-6.22506	0.0083579
	pond	3C	iron-limited	NON	3C.1	NON	3C.1	0.104875	93.6548	< 0.001
	pond	3C	iron-limited	NON	3C.1	NONPRO	3C.12	-0.0302	-10.4335	0.00187934
	pond	3C	iron-limited	NON	3C.1	PVD	3C.5	-0.017975	-12.1585	0.00119771
	pond	3C	iron-limited	NONPRO	3C.12	PVDPRO	3C.14	0.0108	1.36076	0.266796
	pond	3C	iron-limited	NONPRO	3C.12	NON	3C.1	0.00525	0.753409	0.50594
	pond	3C	iron-limited	NONPRO	3C.12	NONPRO	3C.12	0.13945	20.4799	< 0.001
	pond	3C	iron-limited	NONPRO	3C.12	PVD	3C.5	0.07415	12.2019	0.00118519
	pond	3C	iron-limited	PVD	3C.5	PVDPRO	3C.14	0.006975	1.16996	0.326509
	pond	3C	iron-limited	PVD	3C.5	NON	3C.1	0.026125	3.97285	0.0285118
	pond	3C	iron-limited	PVD	3C.5	NONPRO	3C.12	-0.00587501	-3.05609	0.0551627
	pond	3C	iron-limited	PVD	3C.5	PVD	3C.5	0.086425	15.877	< 0.001
	pond	3C	iron-rich	PVDPRO	3C.14	PVDPRO	3C.14	0.0125	5.58923	0.011311
	pond	3C	iron-rich	PVDPRO	3C.14	NON	3C.1	0.006475	0.988956	0.395594
	pond	3C	iron-rich	PVDPRO	3C.14	NONPRO	3C.12	0.0304	9.10202	0.00280221
	pond	3C	iron-rich	PVDPRO	3C.14	PVD	3C.5	0.02385	3.44087	0.0412098
	pond	3C	iron-rich	NON	3C.1	PVDPRO	3C.14	-0.058275	-19.5754	< 0.001
	pond	3C	iron-rich	NON	3C.1	NON	3C.1	0.02135	1.22804	0.306994
	pond	3C	iron-rich	NON	3C.1	NONPRO	3C.12	-0.114175	-10.0911	0.0020726
	pond	3C	iron-rich	NON	3C.1	PVD	3C.5	-0.151425	-7.89768	0.00423114
	pond	3C	iron-rich	NONPRO	3C.12	PVDPRO	3C.14	-0.0115	-2.03543	0.134638
	pond	3C	iron-rich	NONPRO	3C.12	NON	3C.1	-0.013275	-1.51117	0.22792
	pond	3C	iron-rich	NONPRO	3C.12	NONPRO	3C.12	-0.00195	-0.358321	0.743834
	pond	3C	iron-rich	NONPRO	3C.12	PVD	3C.5	-0.057225	-8.16011	0.00384936
	pond	3C	iron-rich	PVD	3C.5	PVDPRO	3C.14	-0.020375	-3.59673	0.0368473
	pond	3C	iron-rich	PVD	3C.5	NON	3C.1	0.015975	4.32908	0.0227285
	pond	3C	iron-rich	PVD	3C.5	NONPRO	3C.12	-0.016725	-4.07716	0.0266392
	pond	3C	iron-rich	PVD	3C.5	PVD	3C.5	0.00585	0.866667	0.449883
	pond	3D	iron-limited	PVDPRO	3D.6	PVDPRO	3D.6	0.134525	19.621	< 0.001
	pond	3D	iron-limited	PVDPRO	3D.6	NON	3D.1	0.0863	19.1581	< 0.001
	pond	3D	iron-limited	PVDPRO	3D.6	NONPRO	3D.17	0.143025	11.7245	0.0013333
	pond	3D	iron-limited	PVDPRO	3D.6	PVD	3D.7	0.11495	10.1494	0.00203789
	pond	3D	iron-limited	NON	3D.1	PVDPRO	3D.6	0.052875	5.21494	0.0137096
	pond	3D	iron-limited	NON	3D.1	NON	3D.1	0.05815	3.50398	0.0393679
	pond	3D	iron-limited	NON	3D.1	NONPRO	3D.17	0.1163	13.7866	< 0.001
	pond	3D	iron-limited	NON	3D.1	PVD	3D.7	0.07155	7.27704	0.00535604
	pond	3D	iron-limited	NONPRO	3D.17	PVDPRO	3D.6	-0.072775	-12.7018	0.00105262
	pond	3D	iron-limited	NONPRO	3D.17	NON	3D.1	0.012125	3.94448	0.0290502
	pond	3D	iron-limited	NONPRO	3D.17	NONPRO	3D.17	0.09905	15.0051	< 0.001
	pond	3D	iron-limited	NONPRO	3D.17	PVD	3D.7	-0.0694	-18.0937	< 0.001
	pond	3D	iron-limited	PVD	3D.7	PVDPRO	3D.6	0.0841	8.28267	0.00368661
	pond	3D	iron-limited	PVD	3D.7	NON	3D.1	0.06745	11.485	0.00141694
	pond	3D	iron-limited	PVD	3D.7	NONPRO	3D.17	0.027075	9.23752	0.00268398
	pond	3D	iron-limited	PVD	3D.7	PVD	3D.7	0.131775	21.0908	< 0.001
	pond	3D	iron-rich	PVDPRO	3D.6	PVDPRO	3D.6	0.00562498	1.58883	0.210311
	pond	3D	iron-rich	PVDPRO	3D.6	NON	3D.1	0.027825	3.389	0.0428065
	pond	3D	iron-rich	PVDPRO	3D.6	NONPRO	3D.17	0.05545	8.91758	0.00297447
	pond	3D	iron-rich	PVDPRO	3D.6	PVD	3D.7	-0.062475	-4.4064	0.0216787
	pond	3D	iron-rich	NON	3D.1	PVDPRO	3D.6	-0.0157	-5.09823	0.0145918
	pond	3D	iron-rich	NON	3D.1	NON	3D.1	-0.01685	-6.83687	0.00640358
	pond	3D	iron-rich	NON	3D.1	NONPRO	3D.17	-0.015975	-1.79341	0.170804
	pond	3D	iron-rich	NON	3D.1	PVD	3D.7	-0.00942501	-3.59352	0.036931
	pond	3D	iron-rich	NONPRO	3D.17	PVDPRO	3D.6	-0.037675	-1.24265	0.302276
	pond	3D	iron-rich	NONPRO	3D.17	NON	3D.1	0.05195	4.01848	0.0276724
	pond	3D	iron-rich	NONPRO	3D.17	NONPRO	3D.17	-0.057275	-1.74248	0.179784
	pond	3D	iron-rich	NONPRO	3D.17	PVD	3D.7	-0.0754	-2.89811	0.0625984
	pond	3D	iron-rich	PVD	3D.7	PVDPRO	3D.6	-0.0145	-1.90831	0.152379
	pond	3D	iron-rich	PVD	3D.7	NON	3D.1	-0.00845003	-1.31715	0.279359
	pond	3D	iron-rich	PVD	3D.7	NONPRO	3D.17	0.016525	4.65649	0.0186857
	pond	3D	iron-rich	PVD	3D.7	PVD	3D.7	-0.034075	-5.26276	0.0133683
	pond	3E	iron-limited	PVDPRO	3E.19	PVDPRO	3E.19	0.11865	18.9015	< 0.001
	pond	3E	iron-limited	PVDPRO	3E.19	NON	3E.20	0.04865	5.77841	0.0103062
	pond	3E	iron-limited	PVDPRO	3E.19	NONPRO	3E.11	0.094725	11.6407	0.0013618
	pond	3E	iron-limited	PVDPRO	3E.19	PVD	3E.13	0.0794	11.3791	0.00145613
	pond	3E	iron-limited	NON	3E.20	PVDPRO	3E.19	0.060675	13.4417	0.000890269
	pond	3E	iron-limited	NON	3E.20	NON	3E.20	0.0123	5.3512	0.0127657
	pond	3E	iron-limited	NON	3E.20	NONPRO	3E.11	-0.00134999	-0.807617	0.478408
	pond	3E	iron-limited	NON	3E.20	PVD	3E.13	0.00275001	1.3281	0.276145
	pond	3E	iron-limited	NONPRO	3E.11	PVDPRO	3E.19	-0.00870001	-6.39351	0.00774939
	pond	3E	iron-limited	NONPRO	3E.11	NON	3E.20	0.021525	3.19786	0.0494128
	pond	3E	iron-limited	NONPRO	3E.11	NONPRO	3E.11	0.066525	19.4441	< 0.001
	pond	3E	iron-limited	NONPRO	3E.11	PVD	3E.13	0.0312	7.25385	0.00540533
	pond	3E	iron-limited	PVD	3E.13	PVDPRO	3E.19	0.18345	19.2671	< 0.001
	pond	3E	iron-limited	PVD	3E.13	NON	3E.20	-0.00777501	-0.601506	0.589919
	pond	3E	iron-limited	PVD	3E.13	NONPRO	3E.11	0.09965	10.0002	0.00212828
	pond	3E	iron-limited	PVD	3E.13	PVD	3E.13	0.119825	24.2866	< 0.001
	pond	3E	iron-rich	PVDPRO	3E.19	PVDPRO	3E.19	-0.05095	-6.92802	0.00616585
	pond	3E	iron-rich	PVDPRO	3E.19	NON	3E.20	-0.07705	-5.26796	0.0133318
	pond	3E	iron-rich	PVDPRO	3E.19	NONPRO	3E.11	-0.063175	-4.42907	0.021383
	pond	3E	iron-rich	PVDPRO	3E.19	PVD	3E.13	-0.10055	-6.74993	0.0066417
	pond	3E	iron-rich	NON	3E.20	PVDPRO	3E.19	0.00337498	1.02497	0.380806
	pond	3E	iron-rich	NON	3E.20	NON	3E.20	-0.0274	-3.26956	0.0467925
	pond	3E	iron-rich	NON	3E.20	NONPRO	3E.11	-0.00732502	-1.40977	0.253395
	pond	3E	iron-rich	NON	3E.20	PVD	3E.13	-0.021975	-3.80226	0.0319555
	pond	3E	iron-rich	NONPRO	3E.11	PVDPRO	3E.19	-0.285475	-63.2922	< 0.001
	pond	3E	iron-rich	NONPRO	3E.11	NON	3E.20	-0.051475	-3.0934	0.0535708
	pond	3E	iron-rich	NONPRO	3E.11	NONPRO	3E.11	-0.026025	-3.01038	0.0571942
	pond	3E	iron-rich	NONPRO	3E.11	PVD	3E.13	-0.04755	-5.24993	0.0134588
	pond	3E	iron-rich	PVD	3E.13	PVDPRO	3E.19	0.03335	6.33117	0.00796759
	pond	3E	iron-rich	PVD	3E.13	NON	3E.20	0.00639999	1.6153	0.204659
	pond	3E	iron-rich	PVD	3E.13	NONPRO	3E.11	0.033425	7.79177	0.00439938
	pond	3E	iron-rich	PVD	3E.13	PVD	3E.13	0.021725	2.09419	0.127268
	pond	3F	iron-limited	PVDPRO	3F.6	PVDPRO	3F.6	0.062225	5.07199	0.0148002
	pond	3F	iron-limited	PVDPRO	3F.6	NON	3F.3	-0.015225	-2.61354	0.0794419
	pond	3F	iron-limited	PVDPRO	3F.6	NONPRO	3F.9	0.009975	1.55075	0.21875
	pond	3F	iron-limited	PVDPRO	3F.6	PVD	3F.1	-0.0156	-3.29463	0.045918
	pond	3F	iron-limited	NON	3F.3	PVDPRO	3F.6	0.30055	74.7088	< 0.001
	pond	3F	iron-limited	NON	3F.3	NON	3F.3	0.00415	0.936971	0.417894
	pond	3F	iron-limited	NON	3F.3	NONPRO	3F.9	0.1044	14.5356	0.000706034
	pond	3F	iron-limited	NON	3F.3	PVD	3F.1	0.23205	19.3662	< 0.001
	pond	3F	iron-limited	NONPRO	3F.9	PVDPRO	3F.6	0.248625	29.0823	< 0.001
	pond	3F	iron-limited	NONPRO	3F.9	NON	3F.3	0.0147	3.64419	0.0356369
	pond	3F	iron-limited	NONPRO	3F.9	NONPRO	3F.9	0.1012	29.6984	< 0.001
	pond	3F	iron-limited	NONPRO	3F.9	PVD	3F.1	-0.025075	-1.28594	0.288731
	pond	3F	iron-limited	PVD	3F.1	PVDPRO	3F.6	0.1855	20.8451	< 0.001
	pond	3F	iron-limited	PVD	3F.1	NON	3F.3	0.0116	1.53716	0.221852
	pond	3F	iron-limited	PVD	3F.1	NONPRO	3F.9	0.10375	11.6715	0.00135124
	pond	3F	iron-limited	PVD	3F.1	PVD	3F.1	0.155075	18.0136	< 0.001
	pond	3F	iron-rich	PVDPRO	3F.6	PVDPRO	3F.6	0.00192499	0.326423	0.765551
	pond	3F	iron-rich	PVDPRO	3F.6	NON	3F.3	-0.027275	-4.6334	0.0189387
	pond	3F	iron-rich	PVDPRO	3F.6	NONPRO	3F.9	-0.0247	-2.47952	0.0893076
	pond	3F	iron-rich	PVDPRO	3F.6	PVD	3F.1	-0.0221	-4.62936	0.0189834
	pond	3F	iron-rich	NON	3F.3	PVDPRO	3F.6	-0.00304997	-0.353401	0.747163
	pond	3F	iron-rich	NON	3F.3	NON	3F.3	-0.022075	-5.5438	0.0115712
	pond	3F	iron-rich	NON	3F.3	NONPRO	3F.9	-0.02005	-3.39794	0.0425257
	pond	3F	iron-rich	NON	3F.3	PVD	3F.1	0.00662501	2.07618	0.129475
	pond	3F	iron-rich	NONPRO	3F.9	PVDPRO	3F.6	-0.055525	-2.94534	0.0602502
	pond	3F	iron-rich	NONPRO	3F.9	NON	3F.3	-0.050325	-6.42293	0.00764918
	pond	3F	iron-rich	NONPRO	3F.9	NONPRO	3F.9	-0.0669	-9.8402	0.00223123
	pond	3F	iron-rich	NONPRO	3F.9	PVD	3F.1	-0.05115	-3.2258	0.04837
	pond	3F	iron-rich	PVD	3F.1	PVDPRO	3F.6	0.0516	5.5814	0.0113553
	pond	3F	iron-rich	PVD	3F.1	NON	3F.3	-0.00934997	-3.97391	0.028492
	pond	3F	iron-rich	PVD	3F.1	NONPRO	3F.9	-0.00547498	-1.01295	0.385682
	pond	3F	iron-rich	PVD	3F.1	PVD	3F.1	0.0242	2.99035	0.0581142
	pond	3G	iron-limited	PVDPRO	3G.8	PVDPRO	3G.8	0.0977	17.7456	< 0.001
	pond	3G	iron-limited	PVDPRO	3G.8	NON	3G.11	0.046125	11.525	0.00140249
	pond	3G	iron-limited	PVDPRO	3G.8	NONPRO	3G.10	0.018025	2.92299	0.0613473
	pond	3G	iron-limited	PVDPRO	3G.8	PVD	3G.14	0.03785	7.20082	0.00552034
	pond	3G	iron-limited	NON	3G.11	PVDPRO	3G.8	-0.01325	-2.27294	0.107633
	pond	3G	iron-limited	NON	3G.11	NON	3G.11	0.1244	11.366	0.00146109
	pond	3G	iron-limited	NON	3G.11	NONPRO	3G.10	0.03365	5.27043	0.0133146
	pond	3G	iron-limited	NON	3G.11	PVD	3G.14	0.00999999	2.17263	0.118164
	pond	3G	iron-limited	NONPRO	3G.10	PVDPRO	3G.8	-0.016925	-3.10682	0.0530126
	pond	3G	iron-limited	NONPRO	3G.10	NON	3G.11	0.02235	3.05846	0.0550596
	pond	3G	iron-limited	NONPRO	3G.10	NONPRO	3G.10	0.026	8.12434	0.00389864
	pond	3G	iron-limited	NONPRO	3G.10	PVD	3G.14	-0.012175	-2.13092	0.122904
	pond	3G	iron-limited	PVD	3G.14	PVDPRO	3G.8	0.118125	10.9038	0.00165098
	pond	3G	iron-limited	PVD	3G.14	NON	3G.11	0.0293	5.39244	0.0124969
	pond	3G	iron-limited	PVD	3G.14	NONPRO	3G.10	0.020775	6.42029	0.00765809
	pond	3G	iron-limited	PVD	3G.14	PVD	3G.14	0.0779	32.6814	< 0.001
	pond	3G	iron-rich	PVDPRO	3G.8	PVDPRO	3G.8	-0.024075	-2.96788	0.0591687
	pond	3G	iron-rich	PVDPRO	3G.8	NON	3G.11	-0.00270002	-0.502812	0.649688
	pond	3G	iron-rich	PVDPRO	3G.8	NONPRO	3G.10	-0.00227501	-0.30996	0.776875
	pond	3G	iron-rich	PVDPRO	3G.8	PVD	3G.14	0.01875	2.33892	0.101321
	pond	3G	iron-rich	NON	3G.11	PVDPRO	3G.8	-0.058275	-1.5827	0.211645
	pond	3G	iron-rich	NON	3G.11	NON	3G.11	0.00887497	0.414062	0.706652
	pond	3G	iron-rich	NON	3G.11	NONPRO	3G.10	-0.0124	-0.25514	0.815107
	pond	3G	iron-rich	NON	3G.11	PVD	3G.14	0.060175	0.906387	0.431549
	pond	3G	iron-rich	NONPRO	3G.10	PVDPRO	3G.8	-0.01385	-3.34399	0.0442559
	pond	3G	iron-rich	NONPRO	3G.10	NON	3G.11	-0.01855	-1.13677	0.338221
	pond	3G	iron-rich	NONPRO	3G.10	NONPRO	3G.10	-0.00164998	-0.218947	0.840741
	pond	3G	iron-rich	NONPRO	3G.10	PVD	3G.14	0.00180002	0.0535832	0.960636
	pond	3G	iron-rich	PVD	3G.14	PVDPRO	3G.8	-0.036525	-2.11604	0.12465
	pond	3G	iron-rich	PVD	3G.14	NON	3G.11	-0.015675	-1.24031	0.303025
	pond	3G	iron-rich	PVD	3G.14	NONPRO	3G.10	-0.0331	-2.05699	0.131876
	pond	3G	iron-rich	PVD	3G.14	PVD	3G.14	0.0113	0.237136	0.827823
	pond	3H	iron-limited	PVDPRO	3H.9	PVDPRO	3H.9	0.109375	22.2119	< 0.001
	pond	3H	iron-limited	PVDPRO	3H.9	NON	3H.3	0.08675	147.871	< 0.001
	pond	3H	iron-limited	PVDPRO	3H.9	NONPRO	3H.10	0.135025	73.0421	< 0.001
	pond	3H	iron-limited	PVDPRO	3H.9	PVD	3H.15	0.112025	31.9542	< 0.001
	pond	3H	iron-limited	NON	3H.3	PVDPRO	3H.9	-0.019525	-8.22836	0.00375758
	pond	3H	iron-limited	NON	3H.3	NON	3H.3	0.0676	3.07339	0.0544174
	pond	3H	iron-limited	NON	3H.3	NONPRO	3H.10	0.083725	6.05366	0.00904313
	pond	3H	iron-limited	NON	3H.3	PVD	3H.15	0.03055	1.78524	0.172208
	pond	3H	iron-limited	NONPRO	3H.10	PVDPRO	3H.9	-0.023275	-11.2562	0.00150348
	pond	3H	iron-limited	NONPRO	3H.10	NON	3H.3	0.06705	2.94233	0.0603964
	pond	3H	iron-limited	NONPRO	3H.10	NONPRO	3H.10	0.1564	10.9163	0.00164542
	pond	3H	iron-limited	NONPRO	3H.10	PVD	3H.15	0.0623	4.73788	0.0178283
	pond	3H	iron-limited	PVD	3H.15	PVDPRO	3H.9	-0.0255	-6.13227	0.00872001
	pond	3H	iron-limited	PVD	3H.15	NON	3H.3	0.0272	7.18156	0.0055629
	pond	3H	iron-limited	PVD	3H.15	NONPRO	3H.10	0.0471	10.772	0.00171108
	pond	3H	iron-limited	PVD	3H.15	PVD	3H.15	0.112325	46.3919	< 0.001
	pond	3H	iron-rich	PVDPRO	3H.9	PVDPRO	3H.9	-0.0302	-1.95324	0.145812
	pond	3H	iron-rich	PVDPRO	3H.9	NON	3H.3	-0.049175	-5.97976	0.00936131
	pond	3H	iron-rich	PVDPRO	3H.9	NONPRO	3H.10	0.033	2.92018	0.0614871
	pond	3H	iron-rich	PVDPRO	3H.9	PVD	3H.15	0.01825	0.987462	0.396219
	pond	3H	iron-rich	NON	3H.3	PVDPRO	3H.9	-0.08745	-10.5753	0.00180629
	pond	3H	iron-rich	NON	3H.3	NON	3H.3	-0.124575	-8.15896	0.00385093
	pond	3H	iron-rich	NON	3H.3	NONPRO	3H.10	-0.108075	-14.8815	0.000658442
	pond	3H	iron-rich	NON	3H.3	PVD	3H.15	-0.0904	-12.3741	0.00113714
	pond	3H	iron-rich	NONPRO	3H.10	PVDPRO	3H.9	-0.00420003	-0.481549	0.66307
	pond	3H	iron-rich	NONPRO	3H.10	NON	3H.3	-0.016675	-1.37474	0.262897
	pond	3H	iron-rich	NONPRO	3H.10	NONPRO	3H.10	0.08845	19.3332	< 0.001
	pond	3H	iron-rich	NONPRO	3H.10	PVD	3H.15	0.031725	2.74675	0.070935
	pond	3H	iron-rich	PVD	3H.15	PVDPRO	3H.9	0.055925	11.7629	0.00132052
	pond	3H	iron-rich	PVD	3H.15	NON	3H.3	0.0417	3.94572	0.0290265
	pond	3H	iron-rich	PVD	3H.15	NONPRO	3H.10	0.038475	2.84758	0.0652387
	pond	3H	iron-rich	PVD	3H.15	PVD	3H.15	0.064525	2.88218	0.0634162
	soil	s3a	iron-limited	PVDPRO	s3a.10	PVDPRO	s3a.10	0.031775	6.01434	0.00921062
	soil	s3a	iron-limited	PVDPRO	s3a.10	NON	s3a.20	0.0018	0.142796	0.895502
	soil	s3a	iron-limited	PVDPRO	s3a.10	NONPRO	s3a.18	0.00235	2.79386	0.0681998
	soil	s3a	iron-limited	PVDPRO	s3a.10	PVD	s3a.17	0.020975	3.6021	0.0367077
	soil	s3a	iron-limited	NON	s3a.20	PVDPRO	s3a.10	0.005325	0.935282	0.418638
	soil	s3a	iron-limited	NON	s3a.20	NON	s3a.20	-0.020275	-1.85641	0.160401
	soil	s3a	iron-limited	NON	s3a.20	NONPRO	s3a.18	-0.0231375	-2.13592	0.122324
	soil	s3a	iron-limited	NON	s3a.20	PVD	s3a.17	0.03865	3.91942	0.0295368
	soil	s3a	iron-limited	NONPRO	s3a.18	PVDPRO	s3a.10	0.2184	23.8136	< 0.001
	soil	s3a	iron-limited	NONPRO	s3a.18	NON	s3a.20	-0.02015	-1.08432	0.357586
	soil	s3a	iron-limited	NONPRO	s3a.18	NONPRO	s3a.18	0.017525	3.02572	0.0565021
	soil	s3a	iron-limited	NONPRO	s3a.18	PVD	s3a.17	0.0738	9.83214	0.00223659
	soil	s3a	iron-limited	PVD	s3a.17	PVDPRO	s3a.10	0.1551	13.8758	0.00081028
	soil	s3a	iron-limited	PVD	s3a.17	NON	s3a.20	-0.0117	-0.942777	0.415347
	soil	s3a	iron-limited	PVD	s3a.17	NONPRO	s3a.18	0.036925	8.70436	0.00319154
	soil	s3a	iron-limited	PVD	s3a.17	PVD	s3a.17	0.060125	4.85973	0.016638
	soil	s3a	iron-rich	PVDPRO	s3a.10	PVDPRO	s3a.10	0.01145	0.592307	0.595322
	soil	s3a	iron-rich	PVDPRO	s3a.10	NON	s3a.20	-0.00195001	-0.230052	0.832846
	soil	s3a	iron-rich	PVDPRO	s3a.10	NONPRO	s3a.18	-0.016275	-1.13347	0.339405
	soil	s3a	iron-rich	PVDPRO	s3a.10	PVD	s3a.17	-0.047125	-3.83391	0.0312777
	soil	s3a	iron-rich	NON	s3a.20	PVDPRO	s3a.10	-0.0456	-0.626061	0.575672
	soil	s3a	iron-rich	NON	s3a.20	NON	s3a.20	-0.072725	-1.75296	0.177894
	soil	s3a	iron-rich	NON	s3a.20	NONPRO	s3a.18	-0.0731	-1.45287	0.242207
	soil	s3a	iron-rich	NON	s3a.20	PVD	s3a.17	-0.027725	-3.49061	0.0397493
	soil	s3a	iron-rich	NONPRO	s3a.18	PVDPRO	s3a.10	-0.0786	-8.61684	0.00328671
	soil	s3a	iron-rich	NONPRO	s3a.18	NON	s3a.20	-0.053625	-3.4371	0.0413234
	soil	s3a	iron-rich	NONPRO	s3a.18	NONPRO	s3a.18	-0.0627	-3.99114	0.0281715
	soil	s3a	iron-rich	NONPRO	s3a.18	PVD	s3a.17	-0.05815	-15.0878	0.000632077
	soil	s3a	iron-rich	PVD	s3a.17	PVDPRO	s3a.10	-0.1202	-6.88193	0.00628456
	soil	s3a	iron-rich	PVD	s3a.17	NON	s3a.20	0.00592497	0.501408	0.650567
	soil	s3a	iron-rich	PVD	s3a.17	NONPRO	s3a.18	-0.0926	-6.33682	0.00794747
	soil	s3a	iron-rich	PVD	s3a.17	PVD	s3a.17	-0.047	-3.41434	0.0420167
	soil	s3b.1	iron-limited	PVDPRO	s3b.2	PVDPRO	s3b.2	0.1208	12.9881	0.000985464
	soil	s3b.1	iron-limited	PVDPRO	s3b.2	NON	s3b.5	0.016575	1.55986	0.216697
	soil	s3b.1	iron-limited	PVDPRO	s3b.2	NONPRO	s3b.3	0.052875	9.53041	0.00245011
	soil	s3b.1	iron-limited	PVDPRO	s3b.2	PVD	s3b.14	-0.064375	-23.0861	< 0.001
	soil	s3b.1	iron-limited	NON	s3b.5	PVDPRO	s3b.2	0.09245	8.38583	0.0035566
	soil	s3b.1	iron-limited	NON	s3b.5	NON	s3b.5	0.000275012	0.0330472	0.975713
	soil	s3b.1	iron-limited	NON	s3b.5	NONPRO	s3b.3	0.0542	2.59209	0.0809279
	soil	s3b.1	iron-limited	NON	s3b.5	PVD	s3b.14	-0.022425	-4.09179	0.0263892
	soil	s3b.1	iron-limited	NONPRO	s3b.3	PVDPRO	s3b.2	0.01145	3.82215	0.0315274
	soil	s3b.1	iron-limited	NONPRO	s3b.3	NON	s3b.5	-0.03205	-1.9738	0.142916
	soil	s3b.1	iron-limited	NONPRO	s3b.3	NONPRO	s3b.3	0.03295	8.79083	0.00310106
	soil	s3b.1	iron-limited	NONPRO	s3b.3	PVD	s3b.14	-0.068575	-17.5293	< 0.001
	soil	s3b.1	iron-limited	PVD	s3b.14	PVDPRO	s3b.2	0.12845	9.3995	0.00255116
	soil	s3b.1	iron-limited	PVD	s3b.14	NON	s3b.5	0.06435	6.00936	0.00923211
	soil	s3b.1	iron-limited	PVD	s3b.14	NONPRO	s3b.3	0.0977	11.1306	0.00155396
	soil	s3b.1	iron-limited	PVD	s3b.14	PVD	s3b.14	0.198625	19.1182	< 0.001
	soil	s3b.1	iron-rich	PVDPRO	s3b.2	PVDPRO	s3b.2	0.0507	6.66423	0.00688799
	soil	s3b.1	iron-rich	PVDPRO	s3b.2	NON	s3b.5	0.0485	3.59259	0.0369552
	soil	s3b.1	iron-rich	PVDPRO	s3b.2	NONPRO	s3b.3	0.0265	2.70776	0.0733034
	soil	s3b.1	iron-rich	PVDPRO	s3b.2	PVD	s3b.14	-0.0554	-2.42121	0.0940669
	soil	s3b.1	iron-rich	NON	s3b.5	PVDPRO	s3b.2	-0.00332499	-0.743106	0.511319
	soil	s3b.1	iron-rich	NON	s3b.5	NON	s3b.5	-0.01935	-1.84626	0.162027
	soil	s3b.1	iron-rich	NON	s3b.5	NONPRO	s3b.3	-0.00222497	-0.299967	0.783786
	soil	s3b.1	iron-rich	NON	s3b.5	PVD	s3b.14	0.041325	2.92182	0.0614055
	soil	s3b.1	iron-rich	NONPRO	s3b.3	PVDPRO	s3b.2	-0.0484	-9.57306	0.00241833
	soil	s3b.1	iron-rich	NONPRO	s3b.3	NON	s3b.5	-0.016575	-1.80168	0.169394
	soil	s3b.1	iron-rich	NONPRO	s3b.3	NONPRO	s3b.3	-0.030625	-1.3846	0.260185
	soil	s3b.1	iron-rich	NONPRO	s3b.3	PVD	s3b.14	-0.015125	-1.2568	0.297776
	soil	s3b.1	iron-rich	PVD	s3b.14	PVDPRO	s3b.2	-0.050625	-1.59969	0.207971
	soil	s3b.1	iron-rich	PVD	s3b.14	NON	s3b.5	-0.040225	-1.53743	0.221789
	soil	s3b.1	iron-rich	PVD	s3b.14	NONPRO	s3b.3	-0.065275	-1.48006	0.235424
	soil	s3b.1	iron-rich	PVD	s3b.14	PVD	s3b.14	-0.067875	-2.54966	0.0839678
	soil	s3b.2	iron-limited	PVDPRO	s3b.8	PVDPRO	s3b.8	0.1298	21.0365	< 0.001
	soil	s3b.2	iron-limited	PVDPRO	s3b.8	NON	s3b.20	0.063575	3.69122	0.0344874
	soil	s3b.2	iron-limited	PVDPRO	s3b.8	NONPRO	s3b.19	0.05105	3.61926	0.0362664
	soil	s3b.2	iron-limited	PVDPRO	s3b.8	PVD	s3b.18	0.342225	26.3042	< 0.001
	soil	s3b.2	iron-limited	NON	s3b.20	PVDPRO	s3b.8	0.028175	2.36377	0.0990613
	soil	s3b.2	iron-limited	NON	s3b.20	NON	s3b.20	0.045	3.82413	0.0314853
	soil	s3b.2	iron-limited	NON	s3b.20	NONPRO	s3b.19	0.00262501	0.342297	0.754705
	soil	s3b.2	iron-limited	NON	s3b.20	PVD	s3b.18	-0.049725	-10.3562	0.00192077
	soil	s3b.2	iron-limited	NONPRO	s3b.19	PVDPRO	s3b.8	0.056875	5.94373	0.00952176
	soil	s3b.2	iron-limited	NONPRO	s3b.19	NON	s3b.20	0.030675	1.69139	0.18934
	soil	s3b.2	iron-limited	NONPRO	s3b.19	NONPRO	s3b.19	-0.004075	-0.363336	0.740447
	soil	s3b.2	iron-limited	NONPRO	s3b.19	PVD	s3b.18	-0.050025	-4.68629	0.0183657
	soil	s3b.2	iron-limited	PVD	s3b.18	PVDPRO	s3b.8	0.049225	5.52925	0.0116563
	soil	s3b.2	iron-limited	PVD	s3b.18	NON	s3b.20	0.068025	5.43388	0.0122341
	soil	s3b.2	iron-limited	PVD	s3b.18	NONPRO	s3b.19	0.017875	2.09045	0.127722
	soil	s3b.2	iron-limited	PVD	s3b.18	PVD	s3b.18	0.144375	11.5718	0.00138583
	soil	s3b.2	iron-rich	PVDPRO	s3b.8	PVDPRO	s3b.8	-0.019225	-1.23659	0.304222
	soil	s3b.2	iron-rich	PVDPRO	s3b.8	NON	s3b.20	0.00399998	0.523669	0.636731
	soil	s3b.2	iron-rich	PVDPRO	s3b.8	NONPRO	s3b.19	-0.01065	-2.33046	0.102105
	soil	s3b.2	iron-rich	PVDPRO	s3b.8	PVD	s3b.18	-0.038275	-8.61136	0.00329279
	soil	s3b.2	iron-rich	NON	s3b.20	PVDPRO	s3b.8	-0.090775	-10.3948	0.00189994
	soil	s3b.2	iron-rich	NON	s3b.20	NON	s3b.20	-0.070825	-4.16857	0.0251266
	soil	s3b.2	iron-rich	NON	s3b.20	NONPRO	s3b.19	-0.071625	-5.82146	0.010094
	soil	s3b.2	iron-rich	NON	s3b.20	PVD	s3b.18	-0.037425	-2.05189	0.132523
	soil	s3b.2	iron-rich	NONPRO	s3b.19	PVDPRO	s3b.8	-0.02545	-1.91528	0.151338
	soil	s3b.2	iron-rich	NONPRO	s3b.19	NON	s3b.20	-0.02945	-8.59358	0.00331263
	soil	s3b.2	iron-rich	NONPRO	s3b.19	NONPRO	s3b.19	-0.037425	-2.77297	0.0693965
	soil	s3b.2	iron-rich	NONPRO	s3b.19	PVD	s3b.18	-0.026875	-1.71986	0.183946
	soil	s3b.2	iron-rich	PVD	s3b.18	PVDPRO	s3b.8	-0.0398	-1.60978	0.205824
	soil	s3b.2	iron-rich	PVD	s3b.18	NON	s3b.20	-0.01635	-0.518662	0.639826
	soil	s3b.2	iron-rich	PVD	s3b.18	NONPRO	s3b.19	0.019475	0.988216	0.395904
	soil	s3b.2	iron-rich	PVD	s3b.18	PVD	s3b.18	-0.02095	-0.563375	0.612543
	soil	s3c	iron-limited	PVDPRO	s3c.3	PVDPRO	s3c.3	0.16675	8.16074	0.00384849
	soil	s3c	iron-limited	PVDPRO	s3c.3	NON	s3c.6	0.08225	2.74295	0.0711616
	soil	s3c	iron-limited	PVDPRO	s3c.3	NONPRO	s3c.8	0.076325	10.6594	0.00176475
	soil	s3c	iron-limited	PVDPRO	s3c.3	PVD	s3c.12	-0.193312	-28.4807	< 0.001
	soil	s3c	iron-limited	NON	s3c.6	PVDPRO	s3c.3	0.0596	7.16246	0.00560554
	soil	s3c	iron-limited	NON	s3c.6	NON	s3c.6	0.09955	6.21859	0.00838251
	soil	s3c	iron-limited	NON	s3c.6	NONPRO	s3c.8	0.083575	7.34338	0.00521824
	soil	s3c	iron-limited	NON	s3c.6	PVD	s3c.12	-0.03475	-6.02302	0.00917328
	soil	s3c	iron-limited	NONPRO	s3c.8	PVDPRO	s3c.3	0.12675	14.9569	0.00064863
	soil	s3c	iron-limited	NONPRO	s3c.8	NON	s3c.6	0.057975	3.82707	0.0314227
	soil	s3c	iron-limited	NONPRO	s3c.8	NONPRO	s3c.8	0.075175	9.2963	0.00263474
	soil	s3c	iron-limited	NONPRO	s3c.8	PVD	s3c.12	-0.018225	-6.3213	0.00800286
	soil	s3c	iron-limited	PVD	s3c.12	PVDPRO	s3c.3	0.1211	36.3618	< 0.001
	soil	s3c	iron-limited	PVD	s3c.12	NON	s3c.6	0.108825	16.0861	0.000522527
	soil	s3c	iron-limited	PVD	s3c.12	NONPRO	s3c.8	0.094925	10.2588	0.00197481
	soil	s3c	iron-limited	PVD	s3c.12	PVD	s3c.12	0.22565	25.0554	< 0.001
	soil	s3c	iron-rich	PVDPRO	s3c.3	PVDPRO	s3c.3	-0.03295	-4.01032	0.0278201
	soil	s3c	iron-rich	PVDPRO	s3c.3	NON	s3c.6	-0.0143	-1.34001	0.272696
	soil	s3c	iron-rich	PVDPRO	s3c.3	NONPRO	s3c.8	-0.05365	-4.90626	0.0162107
	soil	s3c	iron-rich	PVDPRO	s3c.3	PVD	s3c.12	-0.128825	-13.536	0.000872029
	soil	s3c	iron-rich	NON	s3c.6	PVDPRO	s3c.3	-0.0207	-2.28098	0.106839
	soil	s3c	iron-rich	NON	s3c.6	NON	s3c.6	-0.04075	-3.97482	0.0284748
	soil	s3c	iron-rich	NON	s3c.6	NONPRO	s3c.8	-0.04375	-4.57447	0.0196047
	soil	s3c	iron-rich	NON	s3c.6	PVD	s3c.12	-0.016625	-1.55048	0.218811
	soil	s3c	iron-rich	NONPRO	s3c.8	PVDPRO	s3c.3	-0.061225	-3.35786	0.0438027
	soil	s3c	iron-rich	NONPRO	s3c.8	NON	s3c.6	-0.067275	-4.6301	0.0189752
	soil	s3c	iron-rich	NONPRO	s3c.8	NONPRO	s3c.8	-0.050475	-7.86191	0.004287
	soil	s3c	iron-rich	NONPRO	s3c.8	PVD	s3c.12	-0.062875	-8.66871	0.00322986
	soil	s3c	iron-rich	PVD	s3c.12	PVDPRO	s3c.3	-0.04985	-2.22799	0.112206
	soil	s3c	iron-rich	PVD	s3c.12	NON	s3c.6	0.01625	0.849499	0.458019
	soil	s3c	iron-rich	PVD	s3c.12	NONPRO	s3c.8	0.00805	0.306573	0.779215
	soil	s3c	iron-rich	PVD	s3c.12	PVD	s3c.12	-0.06165	-5.33044	0.0129039
	soil	s3d	iron-limited	PVDPRO	s3d.11	PVDPRO	s3d.11	0.170825	16.3982	< 0.001
	soil	s3d	iron-limited	PVDPRO	s3d.11	NON	s3d.1	0.131775	12.4485	0.00111718
	soil	s3d	iron-limited	PVDPRO	s3d.11	NONPRO	s3d.10	0.160975	33.4238	< 0.001
	soil	s3d	iron-limited	PVDPRO	s3d.11	PVD	s3d.12	0.167325	22.9032	< 0.001
	soil	s3d	iron-limited	NON	s3d.1	PVDPRO	s3d.11	0.04235	6.53455	0.00728398
	soil	s3d	iron-limited	NON	s3d.1	NON	s3d.1	0.164125	17.246	< 0.001
	soil	s3d	iron-limited	NON	s3d.1	NONPRO	s3d.10	0.179325	65.8296	< 0.001
	soil	s3d	iron-limited	NON	s3d.1	PVD	s3d.12	-0.0133	-10.4174	0.00188788
	soil	s3d	iron-limited	NONPRO	s3d.10	PVDPRO	s3d.11	0.001075	0.391345	0.721682
	soil	s3d	iron-limited	NONPRO	s3d.10	NON	s3d.1	0.051575	38.4529	< 0.001
	soil	s3d	iron-limited	NONPRO	s3d.10	NONPRO	s3d.10	0.06585	37.9711	< 0.001
	soil	s3d	iron-limited	NONPRO	s3d.10	PVD	s3d.12	0.082125	8.2384	0.00374433
	soil	s3d	iron-limited	PVD	s3d.12	PVDPRO	s3d.11	0.01495	2.79187	0.0683123
	soil	s3d	iron-limited	PVD	s3d.12	NON	s3d.1	0.070475	5.86172	0.00990071
	soil	s3d	iron-limited	PVD	s3d.12	NONPRO	s3d.10	-0.016475	-9.71533	0.0023162
	soil	s3d	iron-limited	PVD	s3d.12	PVD	s3d.12	0.06405	14.5703	0.00070105
	soil	s3d	iron-rich	PVDPRO	s3d.11	PVDPRO	s3d.11	-0.017925	-1.76386	0.17595
	soil	s3d	iron-rich	PVDPRO	s3d.11	NON	s3d.1	-0.01415	-18.2043	< 0.001
	soil	s3d	iron-rich	PVDPRO	s3d.11	NONPRO	s3d.10	-0.00870001	-0.66783	0.552026
	soil	s3d	iron-rich	PVDPRO	s3d.11	PVD	s3d.12	-0.013225	-2.29285	0.105679
	soil	s3d	iron-rich	NON	s3d.1	PVDPRO	s3d.11	-0.0056	-2.21331	0.11375
	soil	s3d	iron-rich	NON	s3d.1	NON	s3d.1	0.0448	9.82581	0.00224081
	soil	s3d	iron-rich	NON	s3d.1	NONPRO	s3d.10	-0.141525	-48.9017	< 0.001
	soil	s3d	iron-rich	NON	s3d.1	PVD	s3d.12	-0.0138	-3.01608	0.0569359
	soil	s3d	iron-rich	NONPRO	s3d.10	PVDPRO	s3d.11	-0.036025	-3.28321	0.0463138
	soil	s3d	iron-rich	NONPRO	s3d.10	NON	s3d.1	0.00482497	0.574554	0.605848
	soil	s3d	iron-rich	NONPRO	s3d.10	NONPRO	s3d.10	-0.040375	-3.61786	0.0363021
	soil	s3d	iron-rich	NONPRO	s3d.10	PVD	s3d.12	0.00047496	0.0726317	0.946671
	soil	s3d	iron-rich	PVD	s3d.12	PVDPRO	s3d.11	-0.05805	-10.7229	0.0017342
	soil	s3d	iron-rich	PVD	s3d.12	NON	s3d.1	-0.014975	-2.99317	0.0579837
	soil	s3d	iron-rich	PVD	s3d.12	NONPRO	s3d.10	-0.080925	-11.1258	0.00155592
	soil	s3d	iron-rich	PVD	s3d.12	PVD	s3d.12	0.00142498	0.0941315	0.930939
	soil	s3e	iron-limited	PVDPRO	s3e.12	PVDPRO	s3e.12	0.2054	62.8465	< 0.001
	soil	s3e	iron-limited	PVDPRO	s3e.12	NON	s3e.2	0.000750005	0.0703383	0.948351
	soil	s3e	iron-limited	PVDPRO	s3e.12	NONPRO	s3e.11	0.116775	12.5128	0.00110029
	soil	s3e	iron-limited	PVDPRO	s3e.12	PVD	s3e.16	0.01385	4.11028	0.0260778
	soil	s3e	iron-limited	NON	s3e.2	PVDPRO	s3e.12	0.003475	1.31999	0.278522
	soil	s3e	iron-limited	NON	s3e.2	NON	s3e.2	0.008675	2.42831	0.0934707
	soil	s3e	iron-limited	NON	s3e.2	NONPRO	s3e.11	0.146875	11.2562	0.00150345
	soil	s3e	iron-limited	NON	s3e.2	PVD	s3e.16	0.224825	20.788	< 0.001
	soil	s3e	iron-limited	NONPRO	s3e.11	PVDPRO	s3e.12	-0.0462	-12.5562	0.00108909
	soil	s3e	iron-limited	NONPRO	s3e.11	NON	s3e.2	0.0055	0.770179	0.497285
	soil	s3e	iron-limited	NONPRO	s3e.11	NONPRO	s3e.11	0.071275	12.5326	0.00109517
	soil	s3e	iron-limited	NONPRO	s3e.11	PVD	s3e.16	-0.00152501	-0.6042	0.588344
	soil	s3e	iron-limited	PVD	s3e.16	PVDPRO	s3e.12	0.02355	5.34296	0.0128203
	soil	s3e	iron-limited	PVD	s3e.16	NON	s3e.2	0.016225	8.98304	0.00291177
	soil	s3e	iron-limited	PVD	s3e.16	NONPRO	s3e.11	0.116	36.5759	< 0.001
	soil	s3e	iron-limited	PVD	s3e.16	PVD	s3e.16	0.1405	25.0249	< 0.001
	soil	s3e	iron-rich	PVDPRO	s3e.12	PVDPRO	s3e.12	0.0182	1.83497	0.163856
	soil	s3e	iron-rich	PVDPRO	s3e.12	NON	s3e.2	-0.021125	-5.03276	0.0151192
	soil	s3e	iron-rich	PVDPRO	s3e.12	NONPRO	s3e.11	0.00030002	0.0438926	0.967748
	soil	s3e	iron-rich	PVDPRO	s3e.12	PVD	s3e.16	0.019525	4.81637	0.0170494
	soil	s3e	iron-rich	NON	s3e.2	PVDPRO	s3e.12	0.018325	1.74261	0.179761
	soil	s3e	iron-rich	NON	s3e.2	NON	s3e.2	0.11225	8.95403	0.00293934
	soil	s3e	iron-rich	NON	s3e.2	NONPRO	s3e.11	0.1113	8.58259	0.00332497
	soil	s3e	iron-rich	NON	s3e.2	PVD	s3e.16	0.0655	8.57767	0.00333051
	soil	s3e	iron-rich	NONPRO	s3e.11	PVDPRO	s3e.12	-0.150225	-24.9034	< 0.001
	soil	s3e	iron-rich	NONPRO	s3e.11	NON	s3e.2	-0.184175	-29.6681	< 0.001
	soil	s3e	iron-rich	NONPRO	s3e.11	NONPRO	s3e.11	-0.085075	-10.7993	0.00169841
	soil	s3e	iron-rich	NONPRO	s3e.11	PVD	s3e.16	-0.081125	-7.52544	0.00486333
	soil	s3e	iron-rich	PVD	s3e.16	PVDPRO	s3e.12	0.01285	1.32655	0.276599
	soil	s3e	iron-rich	PVD	s3e.16	NON	s3e.2	-0.018025	-2.5223	0.086003
	soil	s3e	iron-rich	PVD	s3e.16	NONPRO	s3e.11	-0.0016	-0.1354	0.90087
	soil	s3e	iron-rich	PVD	s3e.16	PVD	s3e.16	0.000725001	0.0672835	0.950589
	soil	s3f	iron-limited	PVDPRO	s3f.10	PVDPRO	s3f.10	0.10635	10.2036	0.00200628
	soil	s3f	iron-limited	PVDPRO	s3f.10	NON	s3f.7	0.034375	3.34218	0.0443156
	soil	s3f	iron-limited	PVDPRO	s3f.10	NONPRO	s3f.9	0.0758	12.3015	0.00115707
	soil	s3f	iron-limited	PVDPRO	s3f.10	PVD	s3f.19	-0.080525	-9.23833	0.00268329
	soil	s3f	iron-limited	NON	s3f.7	PVDPRO	s3f.10	0.165925	19.9595	< 0.001
	soil	s3f	iron-limited	NON	s3f.7	NON	s3f.7	0.06525	6.6324	0.00698249
	soil	s3f	iron-limited	NON	s3f.7	NONPRO	s3f.9	0.09525	7.69898	0.00455412
	soil	s3f	iron-limited	NON	s3f.7	PVD	s3f.19	-0.06445	-14.6047	0.00069616
	soil	s3f	iron-limited	NONPRO	s3f.9	PVDPRO	s3f.10	-0.01035	-2.71859	0.0726358
	soil	s3f	iron-limited	NONPRO	s3f.9	NON	s3f.7	0.0038	0.829789	0.467519
	soil	s3f	iron-limited	NONPRO	s3f.9	NONPRO	s3f.9	0.060725	28.8711	< 0.001
	soil	s3f	iron-limited	NONPRO	s3f.9	PVD	s3f.19	-0.0462	-18.255	< 0.001
	soil	s3f	iron-limited	PVD	s3f.19	PVDPRO	s3f.10	0.151575	17.3163	< 0.001
	soil	s3f	iron-limited	PVD	s3f.19	NON	s3f.7	0.079675	4.47001	0.0208618
	soil	s3f	iron-limited	PVD	s3f.19	NONPRO	s3f.9	0.078925	22.3139	< 0.001
	soil	s3f	iron-limited	PVD	s3f.19	PVD	s3f.19	0.110875	18.183	< 0.001
	soil	s3f	iron-rich	PVDPRO	s3f.10	PVDPRO	s3f.10	-0.055475	-5.96515	0.00942595
	soil	s3f	iron-rich	PVDPRO	s3f.10	NON	s3f.7	-0.0134	-1.66232	0.195035
	soil	s3f	iron-rich	PVDPRO	s3f.10	NONPRO	s3f.9	-0.0328	-3.73956	0.0333545
	soil	s3f	iron-rich	PVDPRO	s3f.10	PVD	s3f.19	-0.05085	-3.70107	0.0342525
	soil	s3f	iron-rich	NON	s3f.7	PVDPRO	s3f.10	0.00870003	1.51498	0.227019
	soil	s3f	iron-rich	NON	s3f.7	NON	s3f.7	0.03275	2.69121	0.0743378
	soil	s3f	iron-rich	NON	s3f.7	NONPRO	s3f.9	0.02645	3.70045	0.0342673
	soil	s3f	iron-rich	NON	s3f.7	PVD	s3f.19	0.021075	3.38977	0.0427821
	soil	s3f	iron-rich	NONPRO	s3f.9	PVDPRO	s3f.10	-0.0303	-4.80922	0.0171184
	soil	s3f	iron-rich	NONPRO	s3f.9	NON	s3f.7	-0.05265	-12.4825	0.00110822
	soil	s3f	iron-rich	NONPRO	s3f.9	NONPRO	s3f.9	-0.0247	-2.1736	0.118056
	soil	s3f	iron-rich	NONPRO	s3f.9	PVD	s3f.19	-0.0463	-7.68982	0.00456977
	soil	s3f	iron-rich	PVD	s3f.19	PVDPRO	s3f.10	-0.044575	-5.75506	0.0104237
	soil	s3f	iron-rich	PVD	s3f.19	NON	s3f.7	0.000974998	0.0955572	0.929898
	soil	s3f	iron-rich	PVD	s3f.19	NONPRO	s3f.9	-0.023725	-8.44869	0.00348035
	soil	s3f	iron-rich	PVD	s3f.19	PVD	s3f.19	-0.0054	-0.568384	0.609536
	soil	s3g	iron-limited	PVDPRO	s3g.3	PVDPRO	s3g.3	0.0677	14.6136	0.000694907
	soil	s3g	iron-limited	PVDPRO	s3g.3	NON	s3g.13	-0.0153	-3.59412	0.0369153
	soil	s3g	iron-limited	PVDPRO	s3g.3	NONPRO	s3g.14	0.00615	1.49273	0.232337
	soil	s3g	iron-limited	PVDPRO	s3g.3	PVD	s3g.4	-0.00605	-2.06755	0.130549
	soil	s3g	iron-limited	NON	s3g.13	PVDPRO	s3g.3	0.01845	5.27591	0.0132763
	soil	s3g	iron-limited	NON	s3g.13	NON	s3g.13	0.0019125	0.743352	0.51119
	soil	s3g	iron-limited	NON	s3g.13	NONPRO	s3g.14	0.0146875	1.67619	0.192294
	soil	s3g	iron-limited	NON	s3g.13	PVD	s3g.4	0.0058625	1.47562	0.236517
	soil	s3g	iron-limited	NONPRO	s3g.14	PVDPRO	s3g.3	0.000199996	0.0475038	0.965097
	soil	s3g	iron-limited	NONPRO	s3g.14	NON	s3g.13	-0.00285001	-0.934177	0.419125
	soil	s3g	iron-limited	NONPRO	s3g.14	NONPRO	s3g.14	0.02685	7.00044	0.00598517
	soil	s3g	iron-limited	NONPRO	s3g.14	PVD	s3g.4	0.019575	11.1952	0.00152769
	soil	s3g	iron-limited	PVD	s3g.4	PVDPRO	s3g.3	0.0564	25.6187	< 0.001
	soil	s3g	iron-limited	PVD	s3g.4	NON	s3g.13	0.00255	0.479308	0.664491
	soil	s3g	iron-limited	PVD	s3g.4	NONPRO	s3g.14	0.067125	26.0385	< 0.001
	soil	s3g	iron-limited	PVD	s3g.4	PVD	s3g.4	0.084425	27.7403	< 0.001
	soil	s3g	iron-rich	PVDPRO	s3g.3	PVDPRO	s3g.3	-0.016075	-1.04282	0.373672
	soil	s3g	iron-rich	PVDPRO	s3g.3	NON	s3g.13	0.024125	1.73694	0.180795
	soil	s3g	iron-rich	PVDPRO	s3g.3	NONPRO	s3g.14	0.02445	1.34047	0.272566
	soil	s3g	iron-rich	PVDPRO	s3g.3	PVD	s3g.4	-0.00109999	-0.0861054	0.936808
	soil	s3g	iron-rich	NON	s3g.13	PVDPRO	s3g.3	0.021825	5.23581	0.0135593
	soil	s3g	iron-rich	NON	s3g.13	NON	s3g.13	-0.1098	-23.9252	< 0.001
	soil	s3g	iron-rich	NON	s3g.13	NONPRO	s3g.14	0.04675	5.22064	0.0136683
	soil	s3g	iron-rich	NON	s3g.13	PVD	s3g.4	-0.0683	-33.2545	< 0.001
	soil	s3g	iron-rich	NONPRO	s3g.14	PVDPRO	s3g.3	0.00775	1.56136	0.216361
	soil	s3g	iron-rich	NONPRO	s3g.14	NON	s3g.13	-0.044875	-6.19368	0.0084781
	soil	s3g	iron-rich	NONPRO	s3g.14	NONPRO	s3g.14	-0.043175	-3.95131	0.0289194
	soil	s3g	iron-rich	NONPRO	s3g.14	PVD	s3g.4	-0.055425	-10.4786	0.00185568
	soil	s3g	iron-rich	PVD	s3g.4	PVDPRO	s3g.3	-0.048	-14.0691	0.000777737
	soil	s3g	iron-rich	PVD	s3g.4	NON	s3g.13	0.02405	1.29375	0.286353
	soil	s3g	iron-rich	PVD	s3g.4	NONPRO	s3g.14	-0.00045	-0.0350483	0.974243
	soil	s3g	iron-rich	PVD	s3g.4	PVD	s3g.4	-0.0222	-1.98402	0.141504
	soil	s3h	iron-limited	PVDPRO	s3h.9	PVDPRO	s3h.9	0.060575	29.7209	< 0.001
	soil	s3h	iron-limited	PVDPRO	s3h.9	NON	s3h.12	-0.00565	-2.18537	0.11676
	soil	s3h	iron-limited	PVDPRO	s3h.9	NONPRO	s3h.17	0.02045	8.93292	0.00295963
	soil	s3h	iron-limited	PVDPRO	s3h.9	PVD	s3h.15	-0.017825	-0.564992	0.611571
	soil	s3h	iron-limited	NON	s3h.12	PVDPRO	s3h.9	-0.0156	-2.49826	0.0878409
	soil	s3h	iron-limited	NON	s3h.12	NON	s3h.12	-0.014775	-1.83889	0.163219
	soil	s3h	iron-limited	NON	s3h.12	NONPRO	s3h.17	0.038775	5.4899	0.0118903
	soil	s3h	iron-limited	NON	s3h.12	PVD	s3h.15	0.00605001	0.704184	0.532058
	soil	s3h	iron-limited	NONPRO	s3h.17	PVDPRO	s3h.9	-0.02985	-7.44449	0.00501707
	soil	s3h	iron-limited	NONPRO	s3h.17	NON	s3h.12	-0.02545	-4.96883	0.0156584
	soil	s3h	iron-limited	NONPRO	s3h.17	NONPRO	s3h.17	0.0173	7.18035	0.0055656
	soil	s3h	iron-limited	NONPRO	s3h.17	PVD	s3h.15	0.11255	25.9009	< 0.001
	soil	s3h	iron-limited	PVD	s3h.15	PVDPRO	s3h.9	0.111425	7.55415	0.0048103
	soil	s3h	iron-limited	PVD	s3h.15	NON	s3h.12	-0.0366	-6.81784	0.00645473
	soil	s3h	iron-limited	PVD	s3h.15	NONPRO	s3h.17	-0.0082	-0.963895	0.406203
	soil	s3h	iron-limited	PVD	s3h.15	PVD	s3h.15	0.037925	3.80628	0.0318684
	soil	s3h	iron-rich	PVDPRO	s3h.9	PVDPRO	s3h.9	-0.05065	-4.62882	0.0189893
	soil	s3h	iron-rich	PVDPRO	s3h.9	NON	s3h.12	0.015275	1.55687	0.217367
	soil	s3h	iron-rich	PVDPRO	s3h.9	NONPRO	s3h.17	-0.00482501	-0.476948	0.665989
	soil	s3h	iron-rich	PVDPRO	s3h.9	PVD	s3h.15	-0.017	-1.26233	0.296036
	soil	s3h	iron-rich	NON	s3h.12	PVDPRO	s3h.9	0.083925	15.4347	0.000590816
	soil	s3h	iron-rich	NON	s3h.12	NON	s3h.12	-0.0019	-0.793158	0.485626
	soil	s3h	iron-rich	NON	s3h.12	NONPRO	s3h.17	0.081575	5.0797	0.0147386
	soil	s3h	iron-rich	NON	s3h.12	PVD	s3h.15	0.03645	3.47383	0.0402345
	soil	s3h	iron-rich	NONPRO	s3h.17	PVDPRO	s3h.9	-0.08895	-5.36484	0.012676
	soil	s3h	iron-rich	NONPRO	s3h.17	NON	s3h.12	-0.06485	-6.32041	0.00800605
	soil	s3h	iron-rich	NONPRO	s3h.17	NONPRO	s3h.17	-0.06005	-10.0008	0.0021279
	soil	s3h	iron-rich	NONPRO	s3h.17	PVD	s3h.15	-0.09115	-19.0417	< 0.001
	soil	s3h	iron-rich	PVD	s3h.15	PVDPRO	s3h.9	0.002425	0.51498	0.642109
	soil	s3h	iron-rich	PVD	s3h.15	NON	s3h.12	-0.00754999	-2.15545	0.120089
	soil	s3h	iron-rich	PVD	s3h.15	NONPRO	s3h.17	-0.015625	-1.57626	0.213056
	soil	s3h	iron-rich	PVD	s3h.15	PVD	s3h.15	-0.045625	-9.19474	0.00272059
