## Supplemental Table S3 for "Strain identity effects contribute more to *Pseudomonas* community functioning than strain interactions"

### Sheet: Table S2
	Table S3 | Structure of final models.
	Models are given in the order in which they occur in the main text.
	The fixed effect structure was obtained by deleting non-significant interaction terms from the corresponding full model.
	The appropriate variance [random effect] structure was selected by fitting several models with all feasible variance structures [random effects], and then selecting the model with the lowest AIC (see the Statistical Analyses section in the Methods of the main text for further details).
	model	response [y]	transformation	fixed effect structure1	variance structure2	random effect structure
	main #01	monoculture growth of strains	-	habitat + medium + donor.type + habitat:donor.type + medium:donor.type	1|medium	-
	main #02	pyoverdine production of strains	y0.5	habitat + medium + donor.type + medium:donor.type	1|medium	-
	main #03	supernatant effects	log10(y)	habitat + medium * donor.type * receiver.type + habitat:receiver.type	1|medium*habitat*donor.type*receiver.type	1|community/receiver
	main #04	mean squares (productivity)	log10(y)	habitat + medium + predictor§ + predictor:medium	-	1|community
	main #05	mean squares (pyoverdine production)	log10(y)	habitat + medium + predictor§	-	1|community
	main #06	estimate (productivity)	-	strain.identity	1|medium	-
	main #07	estimate (deviations from expected productivity)	-	strain.identity	-	-
	main #08	estimate (pyoverdine production)	-	strain.identity + medium + strain.identity:medium	1|medium	-
	main #09	estimate (deviations from expected pyoverdine production)	-	strain.identity + habitat + strain.identity:habitat	1|medium	-
	main #10	deviations from expected productivity	-	habitat + medium + strain.number + interaction.score + habitat:medium	-	1|community
	supp #01	total iron-chelating activity	y0.5	habitat + medium + donor.type + habitat:donor.type + medium:donor.type	1|medium*habitat	-
	1 A specification in the form of A+B indicates "main effect of A and main effect of B", whereas A:B indicates "interaction of A and B", and A*B indicates "main effect of A, main effect of B, and interaction of A and B"
	2 A specification in the form 1|A*B indicates that the variance is allowed to differ for every combination of the different levels of A and B
	3 A specification in the form 1|A/B indicates random effect intercepts for each level of A and for each level of B nested in A
	§ predictor = strain ID, non-linear strain richness, interaction score, or combination of variables
