## Supplemental Table S10 for "Strain identity effects contribute more to *Pseudomonas* community functioning than strain interactions"

### Sheet: Table S8
	Table S10 | Contributions of specific strains to community functioning
	Results of linear models testing whether specific strains featured above-average or below-average contributions to (A) community productivity, (B) deviations from expected community productivity, (C) pyoverdine production and (D) deviations from expected pyoverdine production.
	Significant p-values are given in bold print.
	Independent of the effects below, PVD strains from pond overall showed above-average contributions to deviations from expected pyoverdine production (t69.8 = 2.687, p = 0.009).
					(A) community productivity				(B) deviations from expected community productivity				(C) pyoverdine production				(D) deviations from expected pyoverdine production
	habitat	community	condition	strain type	estimate	SE	t	p	estimate	SE	t	p	estimate	SE	t	p	estimate	SE	t	p
	pond	3A	iron-rich	PVDPRO	0.329472	0.0883429	3.72947	0.00332654	-0.0440863	0.54851	-0.0803748	0.937383	67.1754	6.59445	10.1867	< 0.001	2643.16	1138.3	2.32202	0.0404336
	pond	3A	iron-rich	PVD	-0.0460819	0.0883429	-0.521625	0.612273	0.190948	0.54851	0.348122	0.73432	-30.1987	6.59445	-4.57942	0.00079109	-3372.02	1138.3	-2.96233	0.0129214
	pond	3A	iron-rich	NONPRO	0.013823	0.0883429	0.15647	0.878497	-0.738622	0.54851	-1.3466	0.2052	-23.1527	6.59445	-3.51094	0.00487553	-206.459	1138.3	-0.181375	0.859372
	pond	3A	iron-rich	NON	-0.297213	0.0883429	-3.36431	0.00631548	0.591761	0.54851	1.07885	0.303742	-13.8239	6.59445	-2.0963	0.0599832	935.322	1138.3	0.821683	0.428708
	pond	3A	iron-limited	PVDPRO	0.263833	0.16171	1.63152	0.131052	-0.302197	0.58507	-0.516513	0.615721	189.091	34.8084	5.43232	< 0.001	27061.4	14439.6	1.87411	0.0877045
	pond	3A	iron-limited	PVD	-0.500599	0.16171	-3.09566	0.0101827	0.607662	0.58507	1.03861	0.321276	46.738	34.8084	1.34272	0.206414	2653.88	14439.6	0.183791	0.857521
	pond	3A	iron-limited	NONPRO	0.418202	0.16171	2.58612	0.0253125	-0.3455	0.58507	-0.590527	0.566772	-158.143	34.8084	-4.54323	0.000839405	-61944.2	14439.6	-4.28988	0.00127741
	pond	3A	iron-limited	NON	-0.181436	0.16171	-1.12198	0.285763	0.0400341	0.58507	0.0684261	0.946674	-77.6858	34.8084	-2.23181	0.0473761	32229	14439.6	2.23198	0.0473618
	pond	3B	iron-rich	PVDPRO	0.408815	0.0966041	4.23186	0.001408	0.815488	0.673616	1.21061	0.251414	59.3463	2.89558	20.4955	< 0.001	3785.2	853.316	4.43587	0.00100184
	pond	3B	iron-rich	PVD	-0.237782	0.0966041	-2.46141	0.0315995	1.0517	0.673616	1.56127	0.14675	-17.0565	2.89558	-5.89054	< 0.001	-166.796	853.316	-0.195468	0.84859
	pond	3B	iron-rich	NONPRO	0.0324941	0.0966041	0.336364	0.742926	-0.867722	0.673616	-1.28815	0.224129	-19.9022	2.89558	-6.87332	< 0.001	-2051.34	853.316	-2.40396	0.0349866
	pond	3B	iron-rich	NON	-0.203527	0.0966041	-2.10681	0.0589011	-0.999465	0.673616	-1.48373	0.165958	-22.3876	2.89558	-7.73164	< 0.001	-1567.06	853.316	-1.83644	0.0934412
	pond	3B	iron-limited	PVDPRO	1.49969	0.0855853	17.5228	< 0.001	2.06352	0.699166	2.9514	0.0131763	312.979	21.4283	14.6059	< 0.001	71130.8	16264.5	4.37337	0.0011113
	pond	3B	iron-limited	PVD	0.152238	0.0855853	1.77878	0.102889	0.359953	0.699166	0.514832	0.616857	4.39113	21.4283	0.204922	0.841376	-12118.6	16264.5	-0.745094	0.471835
	pond	3B	iron-limited	NONPRO	-0.890023	0.0855853	-10.3992	< 0.001	-1.51676	0.699166	-2.16938	0.0528338	-161.163	21.4283	-7.52102	< 0.001	-32199.1	16264.5	-1.97971	0.0733054
	pond	3B	iron-limited	NON	-0.761905	0.0855853	-8.90228	< 0.001	-0.906713	0.699166	-1.29685	0.221225	-156.208	21.4283	-7.28977	< 0.001	-26813.1	16264.5	-1.64856	0.127475
	pond	3C	iron-rich	PVDPRO	0.143892	0.0999907	1.43905	0.177977	-0.535388	0.608751	-0.879486	0.397944	28.3845	9.9031	2.86623	0.0153447	-1237.23	983.875	-1.2575	0.234613
	pond	3C	iron-rich	PVD	-0.0549502	0.0999907	-0.549553	0.593607	0.378804	0.608751	0.622264	0.54645	-19.949	9.9031	-2.01442	0.0690751	-1157.78	983.875	-1.17676	0.264129
	pond	3C	iron-rich	NONPRO	0.133355	0.0999907	1.33367	0.209269	-1.00902	0.608751	-1.65753	0.125627	-6.42041	9.9031	-0.648323	0.530077	-378.449	983.875	-0.384652	0.707828
	pond	3C	iron-rich	NON	-0.222296	0.0999907	-2.22317	0.0480978	1.16561	0.608751	1.91475	0.0818785	-2.01518	9.9031	-0.203489	0.842468	2773.46	983.875	2.81891	0.0167001
	pond	3C	iron-limited	PVDPRO	-0.0200607	0.0686773	-0.292101	0.775645	0.0635769	0.250335	0.253967	0.804205	169.834	38.6593	4.39311	0.00107544	25295	18157	1.39313	0.191093
	pond	3C	iron-limited	PVD	0.291098	0.0686773	4.23864	0.00139206	0.45059	0.250335	1.79995	0.0993246	28.6033	38.6593	0.739881	0.474867	24499.9	18157	1.34934	0.204346
	pond	3C	iron-limited	NONPRO	-0.225588	0.0686773	-3.28475	0.00727218	-0.210926	0.250335	-0.842574	0.41741	-35.6773	38.6593	-0.922864	0.375877	-41220.2	18157	-2.27021	0.0442909
	pond	3C	iron-limited	NON	-0.0454496	0.0686773	-0.661786	0.52173	-0.303241	0.250335	-1.21134	0.251146	-162.76	38.6593	-4.21012	0.00146047	-8574.65	18157	-0.472251	0.645978
	pond	3D	iron-rich	PVDPRO	0.161844	0.147208	1.09943	0.295062	-1.03005	0.785293	-1.31168	0.216346	33.1352	6.75287	4.90682	< 0.001	5186.73	3639.19	1.42524	0.181839
	pond	3D	iron-rich	PVD	0.422836	0.147208	2.87238	0.0151768	-0.117384	0.785293	-0.149478	0.883882	91.649	6.75287	13.5719	< 0.001	11741.4	3639.19	3.22638	0.00806697
	pond	3D	iron-rich	NONPRO	-0.213901	0.147208	-1.45306	0.174133	-0.360515	0.785293	-0.459084	0.655113	-67.8205	6.75287	-10.0432	< 0.001	-10740.2	3639.19	-2.95127	0.0131793
	pond	3D	iron-rich	NON	-0.370778	0.147208	-2.51875	0.0285391	1.50795	0.785293	1.92024	0.08112	-56.9637	6.75287	-8.43548	< 0.001	-6187.89	3639.19	-1.70035	0.117129
	pond	3D	iron-limited	PVDPRO	0.10945	0.156561	0.699089	0.499012	-0.312971	0.357592	-0.875219	0.400162	100.114	56.4265	1.77423	0.103671	-9132.27	15565.4	-0.586705	0.569247
	pond	3D	iron-limited	PVD	0.383705	0.156561	2.45083	0.0321986	0.0289824	0.357592	0.0810488	0.936859	183.726	56.4265	3.25603	0.00765283	1872.8	15565.4	0.120318	0.906401
	pond	3D	iron-limited	NONPRO	-0.0181654	0.156561	-0.116028	0.909722	-0.917103	0.357592	-2.56466	0.0262993	-145.452	56.4265	-2.57773	0.0256939	-79.0814	15565.4	-0.0050806	0.996037
	pond	3D	iron-limited	NON	-0.47499	0.156561	-3.03389	0.0113701	1.20109	0.357592	3.35883	0.00637706	-138.387	56.4265	-2.45252	0.0321018	7338.56	15565.4	0.471467	0.64652
	pond	3E	iron-rich	PVDPRO	-0.165038	0.0709502	-2.32611	0.0401436	-0.530468	0.57312	-0.925579	0.374525	47.5603	42.0129	1.13204	0.281692	-28051.8	20588.5	-1.3625	0.200285
	pond	3E	iron-rich	PVD	0.166313	0.0709502	2.34408	0.0388913	2.05465	0.57312	3.58502	0.00428086	133.223	42.0129	3.17099	0.00890291	47649.1	20588.5	2.31435	0.0409834
	pond	3E	iron-rich	NONPRO	0.00749184	0.0709502	0.105593	0.917806	-1.67483	0.57312	-2.9223	0.0138802	-66.8416	42.0129	-1.59098	0.139922	9490.22	20588.5	0.460947	0.653816
	pond	3E	iron-rich	NON	-0.00876711	0.0709502	-0.123567	0.903887	0.150653	0.57312	0.262865	0.797513	-113.941	42.0129	-2.71205	0.0202166	-29087.5	20588.5	-1.4128	0.185378
	pond	3E	iron-limited	PVDPRO	0.0748468	0.144783	0.516958	0.61542	-0.0118544	0.363866	-0.0325791	0.974594	220.813	65.1026	3.39177	0.00601599	19902.1	31483.7	0.63214	0.540212
	pond	3E	iron-limited	PVD	-0.0489433	0.144783	-0.338046	0.741692	-0.639538	0.363866	-1.75762	0.106569	57.9705	65.1026	0.890448	0.392285	-63310.7	31483.7	-2.0109	0.0694931
	pond	3E	iron-limited	NONPRO	0.191563	0.144783	1.32311	0.212644	-0.363154	0.363866	-0.998042	0.339708	-85.2188	65.1026	-1.30899	0.217222	46352.4	31483.7	1.47227	0.168975
	pond	3E	iron-limited	NON	-0.217467	0.144783	-1.50202	0.161243	1.01455	0.363866	2.78824	0.017642	-193.565	65.1026	-2.97323	0.012672	-2943.87	31483.7	-0.0935046	0.927184
	pond	3F	iron-rich	PVDPRO	-0.112157	0.0305376	-3.67275	0.00367195	-0.713761	0.278437	-2.56345	0.026356	75.6204	22.3489	3.38363	0.00610326	2893.38	4942.14	0.585451	0.57006
	pond	3F	iron-rich	PVD	0.0720889	0.0305376	2.36066	0.03777	0.563524	0.278437	2.02388	0.0679614	89.9281	22.3489	4.02382	0.002003	6198.89	4942.14	1.25429	0.235734
	pond	3F	iron-rich	NONPRO	-0.0524075	0.0305376	-1.71616	0.114123	0.333714	0.278437	1.19853	0.255897	-62.6202	22.3489	-2.80193	0.0172151	8834.39	4942.14	1.78756	0.101396
	pond	3F	iron-rich	NON	0.0924758	0.0305376	3.02826	0.011485	-0.183478	0.278437	-0.658955	0.523479	-102.928	22.3489	-4.60552	0.000758069	-17926.7	4942.14	-3.62731	0.00397533
	pond	3F	iron-limited	PVDPRO	-0.0243157	0.278934	-0.0871735	0.9321	-1.59278	0.795084	-2.00329	0.0704063	76.3417	59.6026	1.28085	0.226594	-41035.7	24828.7	-1.65275	0.126609
	pond	3F	iron-limited	PVD	0.380782	0.278934	1.36513	0.199481	-1.12994	0.795084	-1.42115	0.182996	239.868	59.6026	4.02446	0.00200083	34074.6	24828.7	1.37239	0.197278
	pond	3F	iron-limited	NONPRO	0.126853	0.278934	0.454779	0.658112	0.353292	0.795084	0.444345	0.665408	-118.635	59.6026	-1.99043	0.0719739	53049.6	24828.7	2.13662	0.0559327
	pond	3F	iron-limited	NON	-0.48332	0.278934	-1.73274	0.111047	2.36942	0.795084	2.98009	0.0125174	-197.575	59.6026	-3.31488	0.00689365	-46088.5	24828.7	-1.85626	0.0903815
	pond	3G	iron-rich	PVDPRO	0.0861517	0.0635328	1.35602	0.202276	-0.443321	0.43576	-1.01735	0.330841	70.0138	11.2095	6.24594	< 0.001	4385.87	1990.01	2.20394	0.0497423
	pond	3G	iron-rich	PVD	-0.0626634	0.0635328	-0.986316	0.345176	0.234022	0.43576	0.537044	0.601931	-16.0926	11.2095	-1.43563	0.178929	5842.14	1990.01	2.93573	0.0135508
	pond	3G	iron-rich	NONPRO	0.149799	0.0635328	2.35782	0.0379597	-0.259333	0.43576	-0.595128	0.5638	-68.1865	11.2095	-6.08292	< 0.001	-7402.44	1990.01	-3.71979	0.00338299
	pond	3G	iron-rich	NON	-0.173287	0.0635328	-2.72752	0.0196652	0.468632	0.43576	1.07544	0.305202	14.2653	11.2095	1.27261	0.229397	-2825.58	1990.01	-1.41988	0.183358
	pond	3G	iron-limited	PVDPRO	0.730721	0.0785609	9.30133	< 0.001	1.74654	0.451113	3.87162	0.00260064	223.034	29.2486	7.62545	< 0.001	63732.9	14078.3	4.52703	0.000862021
	pond	3G	iron-limited	PVD	-0.197866	0.0785609	-2.51863	0.028545	-1.34362	0.451113	-2.97847	0.0125539	-9.31375	29.2486	-0.318434	0.75612	-41987.6	14078.3	-2.98243	0.0124651
	pond	3G	iron-limited	NONPRO	-0.233364	0.0785609	-2.97049	0.0127342	-0.788195	0.451113	-1.74722	0.108419	-149.175	29.2486	-5.10024	< 0.001	-11434.4	14078.3	-0.812201	0.433902
	pond	3G	iron-limited	NON	-0.29949	0.0785609	-3.81221	0.00288173	0.385281	0.451113	0.854068	0.411281	-64.5452	29.2486	-2.20678	0.0494965	-10310.9	14078.3	-0.732399	0.479241
	pond	3H	iron-rich	PVDPRO	0.107588	0.0439193	2.44967	0.0322647	-0.110526	0.327768	-0.337207	0.742308	31.3268	41.2111	0.760153	0.463145	-22766.4	20773.7	-1.09592	0.296527
	pond	3H	iron-rich	PVD	0.0134778	0.0439193	0.306877	0.764668	-0.0927656	0.327768	-0.283022	0.782415	238.114	41.2111	5.7779	< 0.001	54145.2	20773.7	2.60643	0.0244125
	pond	3H	iron-rich	NONPRO	-0.0845921	0.0439193	-1.92608	0.080319	0.783125	0.327768	2.38927	0.0359079	-137.831	41.2111	-3.34452	0.00654081	-23675.7	20773.7	-1.1397	0.278622
	pond	3H	iron-rich	NON	-0.0364733	0.0439193	-0.830463	0.423935	-0.579834	0.327768	-1.76904	0.104569	-131.609	41.2111	-3.19354	0.00855251	-7703.09	20773.7	-0.37081	0.717821
	pond	3H	iron-limited	PVDPRO	-0.257656	0.0457989	-5.62582	< 0.001	-0.121115	0.163237	-0.741956	0.473659	79.6178	62.319	1.27758	0.227701	-7812.29	18138.8	-0.430694	0.675009
	pond	3H	iron-limited	PVD	-0.0958334	0.0457989	-2.09248	0.0603807	-0.290699	0.163237	-1.78083	0.102539	41.9415	62.319	0.673013	0.51483	-37911.8	18138.8	-2.09009	0.0606316
	pond	3H	iron-limited	NONPRO	0.236048	0.0457989	5.154	< 0.001	0.150363	0.163237	0.921131	0.376742	43.4387	62.319	0.697039	0.500245	-13219	18138.8	-0.72877	0.481371
	pond	3H	iron-limited	NON	0.117442	0.0457989	2.5643	0.0263162	0.261451	0.163237	1.60166	0.137535	-164.998	62.319	-2.64764	0.0226819	58943.1	18138.8	3.24955	0.00774142
	soil	s3a	iron-rich	PVDPRO	0.329728	0.168678	1.95478	0.0764919	-0.426866	0.949277	-0.449675	0.661676	42.4168	7.75829	5.46728	< 0.001	1479.23	1178.79	1.25488	0.23553
	soil	s3a	iron-rich	PVD	-0.145503	0.168678	-0.862608	0.406767	-1.033	0.949277	-1.08819	0.299778	4.79284	7.75829	0.617771	0.549302	1881.15	1178.79	1.59583	0.138834
	soil	s3a	iron-rich	NONPRO	0.148537	0.168678	0.880595	0.397369	-1.61807	0.949277	-1.70453	0.116327	-36.1889	7.75829	-4.66455	0.000688611	-3783.08	1178.79	-3.20929	0.00831599
	soil	s3a	iron-rich	NON	-0.332762	0.168678	-1.97277	0.0741802	3.07793	0.949277	3.2424	0.00784044	-11.0207	7.75829	-1.42051	0.18318	422.701	1178.79	0.358589	0.72669
	soil	s3a	iron-limited	PVDPRO	0.975116	0.248368	3.92609	0.00236791	-0.502324	0.956199	-0.525334	0.609777	224.894	34.4053	6.53662	< 0.001	10944.1	14064.9	0.778111	0.452915
	soil	s3a	iron-limited	PVD	0.61249	0.248368	2.46606	0.03134	0.854599	0.956199	0.893746	0.390593	46.181	34.4053	1.34226	0.206557	6014.78	14064.9	0.427643	0.677163
	soil	s3a	iron-limited	NONPRO	-0.69969	0.248368	-2.81715	0.0167528	-0.672476	0.956199	-0.703281	0.496497	-147.226	34.4053	-4.27917	0.00130053	-21257.7	14064.9	-1.5114	0.15887
	soil	s3a	iron-limited	NON	-0.887915	0.248368	-3.575	0.00435669	0.3202	0.956199	0.334868	0.744023	-123.849	34.4053	-3.59971	0.00417202	4298.87	14064.9	0.305644	0.765582
	soil	s3b	iron-rich	PVDPRO	0.0557913	0.0921786	0.605252	0.557292	-0.554496	0.547572	-1.01264	0.332986	-8.13302	11.3224	-0.71831	0.487543	181.091	1110.13	0.163126	0.873378
	soil	s3b	iron-rich	PVD	0.0921811	0.0921786	1.00003	0.338788	-0.859494	0.547572	-1.56964	0.144797	62.9153	11.3224	5.5567	< 0.001	-157.029	1110.13	-0.14145	0.890071
	soil	s3b	iron-rich	NONPRO	0.0363611	0.0921786	0.394464	0.700779	-0.631185	0.547572	-1.1527	0.273469	-29.2772	11.3224	-2.58577	0.0253284	-1102.38	1110.13	-0.993017	0.342043
	soil	s3b	iron-rich	NON	-0.184334	0.0921786	-1.99974	0.0708351	2.04517	0.547572	3.73499	0.00329477	-25.5051	11.3224	-2.25261	0.04568	1078.32	1110.13	0.971342	0.352253
	soil	s3b	iron-limited	PVDPRO	-0.550713	0.272738	-2.0192	0.0685099	0.138262	0.99352	0.139163	0.891836	-28.9696	48.2279	-0.600681	0.560225	-20793.9	14113.2	-1.47337	0.168682
	soil	s3b	iron-limited	PVD	0.572142	0.272738	2.09777	0.0598305	-0.866718	0.99352	-0.872371	0.401647	169.271	48.2279	3.50982	0.00488512	-22902.3	14113.2	-1.62276	0.132926
	soil	s3b	iron-limited	NONPRO	0.0682719	0.272738	0.250321	0.806953	0.992073	0.99352	0.998544	0.339475	-47.1185	48.2279	-0.976997	0.349568	31652	14113.2	2.24273	0.0464787
	soil	s3b	iron-limited	NON	-0.0897008	0.272738	-0.32889	0.748415	-0.263616	0.99352	-0.265336	0.795658	-93.1833	48.2279	-1.93215	0.0794962	12044.2	14113.2	0.853404	0.411633
	soil	s3c	iron-rich	PVDPRO	-0.278788	0.105595	-2.64017	0.0229864	0.638676	0.650573	0.981713	0.34734	-32.8801	9.09893	-3.61363	0.00407162	2204.22	2542.44	0.866969	0.404474
	soil	s3c	iron-rich	PVD	0.149896	0.105595	1.41953	0.183456	-0.576575	0.650573	-0.886258	0.394441	134.584	9.09893	14.7912	< 0.001	5626.05	2542.44	2.21285	0.0489736
	soil	s3c	iron-rich	NONPRO	0.311039	0.105595	2.94558	0.0133142	-0.425179	0.650573	-0.653545	0.52683	-60.5678	9.09893	-6.65659	< 0.001	-8121.36	2542.44	-3.19432	0.00854064
	soil	s3c	iron-rich	NON	-0.182146	0.105595	-1.72495	0.112483	0.363078	0.650573	0.55809	0.587962	-41.1364	9.09893	-4.52101	0.00087059	291.093	2542.44	0.114494	0.91091
	soil	s3c	iron-limited	PVDPRO	-0.256037	0.0532271	-4.81027	0.000544299	-0.411062	0.328642	-1.25079	0.236962	28.2427	55.5468	0.508448	0.621181	-77656.5	26580.7	-2.92154	0.0138991
	soil	s3c	iron-limited	PVD	0.648132	0.0532271	12.1767	< 0.001	1.57861	0.328642	4.80344	0.000550301	189.617	55.5468	3.41364	0.00578791	55111.3	26580.7	2.07336	0.0624095
	soil	s3c	iron-limited	NONPRO	-0.0433444	0.0532271	-0.81433	0.432732	-0.804977	0.328642	-2.4494	0.0322799	-74.6483	55.5468	-1.34388	0.206049	-34838.1	26580.7	-1.31065	0.216679
	soil	s3c	iron-limited	NON	-0.34875	0.0532271	-6.55212	< 0.001	-0.362573	0.328642	-1.10325	0.293471	-143.211	55.5468	-2.5782	0.0256723	57383.2	26580.7	2.15883	0.0538135
	soil	s3d	iron-rich	PVDPRO	0.44192	0.0694908	6.3594	< 0.001	1.47625	0.544092	2.71323	0.0201741	2.64045	34.5312	0.0764657	0.940422	12180.7	8333.25	1.4617	0.171795
	soil	s3d	iron-rich	PVD	-0.321977	0.0694908	-4.63337	0.000724423	0.34427	0.544092	0.632742	0.539833	75.2373	34.5312	2.17882	0.051972	-36304.4	8333.25	-4.35657	0.0011428
	soil	s3d	iron-rich	NONPRO	-0.0419387	0.0694908	-0.603514	0.558406	-0.871778	0.544092	-1.60226	0.137402	-22.4309	34.5312	-0.649584	0.529292	6073.32	8333.25	0.728805	0.48135
	soil	s3d	iron-rich	NON	-0.0780048	0.0694908	-1.12252	0.285546	-0.948739	0.544092	-1.74371	0.109052	-55.4468	34.5312	-1.6057	0.136642	18050.4	8333.25	2.16607	0.05314
	soil	s3d	iron-limited	PVDPRO	0.167347	0.165194	1.01303	0.332809	-0.647418	0.914094	-0.708263	0.493518	-6.5918	32.4581	-0.203086	0.842775	-39036	25882.8	-1.50818	0.159681
	soil	s3d	iron-limited	PVD	-0.440444	0.165194	-2.66623	0.0219412	-1.17608	0.914094	-1.28661	0.22465	42.0533	32.4581	1.29562	0.221635	-49055.8	25882.8	-1.8953	0.0846204
	soil	s3d	iron-limited	NONPRO	-0.509624	0.165194	-3.08501	0.010378	-1.667	0.914094	-1.82366	0.0954648	-111.233	32.4581	-3.42698	0.00565316	-34030.1	25882.8	-1.31478	0.215336
	soil	s3d	iron-limited	NON	0.782722	0.165194	4.73821	0.000611204	3.49049	0.914094	3.81853	0.00285039	75.7716	32.4581	2.33444	0.0395579	122122	25882.8	4.71826	0.000631219
	soil	s3e	iron-rich	PVDPRO	0.112503	0.0985969	1.14104	0.278085	-0.199429	0.608548	-0.327712	0.749282	79.469	6.36559	12.4842	< 0.001	1852.18	999.852	1.85246	0.090961
	soil	s3e	iron-rich	PVD	-0.22496	0.0985969	-2.28161	0.0434129	0.433467	0.608548	0.712297	0.491113	-21.1873	6.36559	-3.32841	0.00673023	921.092	999.852	0.921229	0.376693
	soil	s3e	iron-rich	NONPRO	-0.23768	0.0985969	-2.41062	0.0345764	0.320462	0.608548	0.5266	0.608926	-22.3764	6.36559	-3.51521	0.00483908	155.368	999.852	0.155392	0.879327
	soil	s3e	iron-rich	NON	0.350136	0.0985969	3.55119	0.00454255	-0.5545	0.608548	-0.911186	0.381732	-35.9054	6.36559	-5.64054	< 0.001	-2928.64	999.852	-2.92908	0.013713
	soil	s3e	iron-limited	PVDPRO	-0.0342973	0.134514	-0.254972	0.803449	-0.421691	0.574029	-0.734616	0.477942	237.537	17.763	13.3726	< 0.001	33975.1	6702.26	5.06921	< 0.001
	soil	s3e	iron-limited	PVD	-0.28197	0.134514	-2.09621	0.0599926	-0.96829	0.574029	-1.68683	0.119755	-33.0928	17.763	-1.86302	0.0893584	-16126.1	6702.26	-2.40607	0.0348561
	soil	s3e	iron-limited	NONPRO	0.654457	0.134514	4.86535	< 0.001	1.19164	0.574029	2.07592	0.0621341	-94.2775	17.763	-5.30753	< 0.001	-8109.41	6702.26	-1.20995	0.251657
	soil	s3e	iron-limited	NON	-0.33819	0.134514	-2.51416	0.0287726	0.198341	0.574029	0.345525	0.736217	-110.167	17.763	-6.20203	< 0.001	-9739.64	6702.26	-1.45319	0.174097
	soil	s3f	iron-rich	PVDPRO	-0.0417633	0.0456689	-0.91448	0.380074	-0.414129	0.330535	-1.2529	0.23622	-16.7114	4.4935	-3.71901	0.00338764	-2130.19	1193.61	-1.78466	0.101887
	soil	s3f	iron-rich	PVD	0.19768	0.0456689	4.32855	0.00119745	-0.0967569	0.330535	-0.292728	0.775178	89.6893	4.4935	19.9598	< 0.001	6114.38	1193.61	5.12259	< 0.001
	soil	s3f	iron-rich	NONPRO	-0.0701371	0.0456689	-1.53577	0.152843	-0.187021	0.330535	-0.565812	0.582879	-39.3491	4.4935	-8.75689	< 0.001	-2586.02	1193.61	-2.16655	0.053095
	soil	s3f	iron-rich	NON	-0.0857799	0.0456689	-1.8783	0.0870867	0.697907	0.330535	2.11144	0.0584304	-33.6289	4.4935	-7.48389	< 0.001	-1398.17	1193.61	-1.17138	0.266196
	soil	s3f	iron-limited	PVDPRO	-0.115292	0.257211	-0.448237	0.662683	0.395157	1.2901	0.3063	0.765096	37.6746	54.4926	0.691372	0.503662	-6600.3	23375.2	-0.282363	0.782907
	soil	s3f	iron-limited	PVD	0.19789	0.257211	0.769367	0.457878	-1.67067	1.2901	-1.29499	0.221843	108.878	54.4926	1.99803	0.0710437	-19569	23375.2	-0.837168	0.420315
	soil	s3f	iron-limited	NONPRO	1.11962	0.257211	4.35293	0.00114976	4.75747	1.2901	3.68769	0.00357756	37.0668	54.4926	0.680218	0.510429	81758.8	23375.2	3.49767	0.00499072
	soil	s3f	iron-limited	NON	-1.20222	0.257211	-4.67406	0.000678061	-3.48196	1.2901	-2.69899	0.020694	-183.619	54.4926	-3.36962	0.00625648	-55589.5	23375.2	-2.37814	0.0366214
	soil	s3g	iron-rich	PVDPRO	0.236923	0.274833	0.862061	0.407055	-1.6352	1.49067	-1.09696	0.296094	5.27167	1.01564	5.19048	< 0.001	220.672	80.1785	2.75226	0.0188146
	soil	s3g	iron-rich	PVD	-0.158804	0.274833	-0.57782	0.575023	-1.14631	1.49067	-0.768992	0.458092	-0.259996	1.01564	-0.255991	0.802682	73.6094	80.1785	0.918068	0.378274
	soil	s3g	iron-rich	NONPRO	0.524819	0.274833	1.90959	0.0825979	-0.651787	1.49067	-0.437245	0.670394	-4.08127	1.01564	-4.01841	0.00202161	-257.836	80.1785	-3.21577	0.00822066
	soil	s3g	iron-rich	NON	-0.602938	0.274833	-2.19383	0.0506284	3.4333	1.49067	2.30319	0.0417965	-0.930411	1.01564	-0.91608	0.37927	-36.4453	80.1785	-0.454552	0.658271
	soil	s3g	iron-limited	PVDPRO	0.0526824	0.17626	0.29889	0.770595	-0.46389	0.409524	-1.13275	0.281404	119.254	34.8948	3.41752	0.00574833	5801.75	8120.28	0.714477	0.489817
	soil	s3g	iron-limited	PVD	0.304429	0.17626	1.72715	0.112075	0.102811	0.409524	0.251051	0.806403	77.2814	34.8948	2.2147	0.0488159	-9409.84	8120.28	-1.15881	0.271073
	soil	s3g	iron-limited	NONPRO	0.301752	0.17626	1.71197	0.114914	0.0866685	0.409524	0.211632	0.836264	-57.4286	34.8948	-1.64577	0.128056	19070.4	8120.28	2.3485	0.0385896
	soil	s3g	iron-limited	NON	-0.658863	0.17626	-3.73801	0.00327748	0.27441	0.409524	0.670072	0.516632	-139.107	34.8948	-3.98646	0.00213509	-15462.4	8120.28	-1.90417	0.0833605
	soil	s3h	iron-rich	PVDPRO	0.0137789	0.037126	0.371139	0.717583	-0.114015	0.380831	-0.299385	0.770227	235.493	10.7534	21.8994	< 0.001	33719.4	9856.5	3.42103	0.00571281
	soil	s3h	iron-rich	PVD	0.0574183	0.037126	1.54658	0.150235	0.870978	0.380831	2.28704	0.0430006	-9.43711	10.7534	-0.877591	0.398928	9424.83	9856.5	0.956204	0.359512
	soil	s3h	iron-rich	NONPRO	-0.0105596	0.037126	-0.284424	0.781368	-0.417073	0.380831	-1.09516	0.296844	-137.445	10.7534	-12.7815	< 0.001	-32831.8	9856.5	-3.33098	0.00669961
	soil	s3h	iron-rich	NON	-0.0606377	0.037126	-1.63329	0.130676	-0.33989	0.380831	-0.892494	0.391235	-88.6106	10.7534	-8.24023	< 0.001	-10312.4	9856.5	-1.04626	0.317888
	soil	s3h	iron-limited	PVDPRO	-0.0528791	0.0565418	-0.935222	0.369751	0.0536852	0.215875	0.248687	0.808185	190.498	68.3772	2.78599	0.017713	16356.3	26188.1	0.624572	0.544989
	soil	s3h	iron-limited	PVD	-0.055684	0.0565418	-0.984829	0.345874	-0.359713	0.215875	-1.66631	0.123842	147.285	68.3772	2.15401	0.0542669	-14200	26188.1	-0.542233	0.598471
	soil	s3h	iron-limited	NONPRO	0.22417	0.0565418	3.96468	0.00221621	-0.0470466	0.215875	-0.217935	0.83147	-172.772	68.3772	-2.52676	0.0281353	-5415.53	26188.1	-0.206794	0.839949
	soil	s3h	iron-limited	NON	-0.115607	0.0565418	-2.04463	0.0655796	0.353075	0.215875	1.63555	0.130197	-165.011	68.3772	-2.41325	0.0344159	3259.25	26188.1	0.124456	0.9032
